# Type I interferon governs immunometabolic checkpoints that coordinate inflammation during *Staphylococcal* infection

**DOI:** 10.1101/2024.01.10.575104

**Authors:** Mack B. Reynolds, Benjamin Klein, Michael J. McFadden, Norah K. Judge, Hannah E. Navarrete, Britton C Michmerhuizen, Dominik Awad, Tracey L. Schultz, Paul W. Harms, Li Zhang, Teresa R. O’Meara, Jonathan Z. Sexton, Costas A. Lyssiotis, J. Michelle Kahlenberg, Mary X. O’Riordan

**Author notes:** Correspondence: MaryX. O’Riordan, PhD, Department of Microbiology and Immunology, University of Michigan Medical School, Ann Arbor, Michigan, USA.

## Abstract

Fine-tuned inflammation during infection enables pathogen clearance while minimizing host damage. Inflammation regulation depends on macrophage metabolic plasticity, yet coordination of metabolic and inflammatory programs is underappreciated. Here we show that type I interferon (IFN) temporally guides metabolic control of inflammation during methicillin-resistant Staphylococcus aureus (MRSA) infection. In macrophages, staggered Toll-like receptor and type I IFN signaling permitted a transient respiratory burst followed by inducible nitric oxide synthase (iNOS)-mediated OXPHOS disruption. OXPHOS disruption promoted type I IFN, suppressing other pro-inflammatory cytokines, notably IL-β. iNOS expression peaked at 24h post-infection, followed by lactate-driven iNOS repression via histone lactylation. In contrast, type I IFN pre-conditioning sustained infection-induced iNOS expression and amplified type I IFN. Cutaneous MRSA infection in mice constitutively expressing epidermal type I IFN led to elevated iNOS levels, impaired wound healing, vasculopathy, and lung infection. Thus, kinetically regulated type I IFN signaling coordinates immunometabolic checkpoints that control infection-induced inflammation.

**Graphical abstract:** 
