## Supplemental Table 1 for "Type I interferon governs immunometabolic checkpoints that coordinate inflammation during *Staphylococcal* infection"

### Sheet: Sheet1
Description	Application	Sequence (5'-3')
Ifnk transgene forward primer	IFN-κ Tg mouse genotyping	AGCTCAAGAGTGCTTCATGGAC
Ifnk transgene reverse primer	IFN-κ Tg mouse genotyping	GTATTTGTGAGCCAGGGCATTG
Internal control forward primer	IFN-κ Tg mouse genotyping	CTATCAGGGATACTCCTCTTTGCC
Internal control reverse primer	IFN-κ Tg mouse genotyping	GATAACAGGAATGACAAGCTCATGGT
Common forward primer	Ifnar1 -/- mouse genotyping	CGAGGCGAAGTGGTTAAAAG
Wild type reverse primer	Ifnar1 -/- mouse genotyping	ACGGATCAACCTCATTCCAC
Mutant reverse primer	Ifnar1 -/- mouse genotyping	AATTCGCCAATGACAAGACG
