## Supplemental Table 2 for "Type I interferon governs immunometabolic checkpoints that coordinate inflammation during *Staphylococcal* infection"

### Sheet: Sheet1
Reagent	Reagent type	Application	Supplier	Catalog #	Working concentration
Pam3CSK4	Compound	Cell culture (CC)	Invivogen	tlrl-pms	2 μg/mL
Interferon-beta	Protein	CC	Pestka Biomedical Laboratories	12405-1	400 U/mL
Interferon-gamma	Protein	CC	Peprotech	315-05	50 ng/mL
L-NIL	Compound	CC	Cayman Chemical	80310	40 μM
Sodium oxamate	Compound	CC	Cayman Chemical	19057	10 mM
Lactic acid	Compound	CC	Sigma	252476	10 mM
DETA-NONOate	Compound	CC	Cayman Chemical	82120	500 μM
Piericidin A	Compound	CC	Cayman Chemical	15379	100 nM
Dimethyl malonate	Compound	CC	Sigma	136441	10 mM
Antimycin A	Compound	CC	Sigma	A8674	1 μM
Lysostaphin	Peptide	S. aureus lysis	Sigma	L7386	10 U/mL
MitoTracker Green	Dye	Flow cytometry (FC)	Thermo Fisher Scientific	M7514	50 ng/mL
MitoTracker Deep Red	Dye	FC	Thermo Fisher Scientific	M22426	50 ng/mL
Propidium iodide	Dye	FC	Bio-Rad	1351101	2 μg/mL
Hoehcst	Dye	Immunofluorescence assay (IFA)	Thermo Fisher Scientific	H3570	1 μg/mL
DAPI	Dye	IFA/ Immunohistofluorescence (IHF)	Thermo Fisher Scientific	EN62248	1 μg/mL
OXPHOS Mouse Ab cocktail	Antibody	IB	Abcam	ab110413	1:1000
Anti-iNOS Rabbit IgG	Antibody	IB	Cell Signaling	2982S	1:1000
Anti-iNOS Rabbit IgG	Antibody	IHF	Cell Signaling	13120S	1:300 (IHF)
Anti-ACTIN Mouse IgG	Antibody	IB	Thermo Fisher Scientific	ACTN05	1:1000
Anti-ACTIN Rabbit IgG	Antibody	IB	Cell Signaling	8457S	1:1000
Anti-H3K18-Lac Rabbit IgG	Antibody	IB/IFA	PTM Bio	PTM-1406RM	1:1000 (IB); 1:300 (IFA)
Anti-TOM20 Rabbit IgG	Antibody	IB	Proteintech	11802-1-AP	1:1000
Anti-p65 Rabbit IgG	Antibody	IFA	Cell Signaling	6956S	1:300 (IFA)
Anti-phospho-STAT1 Rabbit IgG	Antibody	IFA	Cell Signaling	9167S	1:300 (IFA)
Goat anti-Rabbit AF647	Antibody	IFA/IHF	Invitrogen	A48265TR	1:500
Goat anti-Mouse AF647	Antibody	IFA/IHF	Invitrogen	A21235	1:500
Goat anti-Rabbit AF594	Antibody	IFA/IHF	Invitrogen	A11037	1:500
Goat anti-Mouse AF594	Antibody	IFA/IHF	Invitrogen	A11005	1:500
Goat anti-Rabbit AF488	Antibody	IFA/IHF	Invitrogen	A11034	1:500
Goat anti-Mouse AF488	Antibody	IFA/IHF	Invitrogen	A11029	1:500
Goat anti-Rabbit IRDye 680	Antibody	IB	LI-COR	926-68071	1:10000
Goat anti-Mouse IRDye 800	Antibody	IB	LI-COR	926-32210	1:10000
