## Supplemental Dataset 1 for "Type I interferon governs immunometabolic checkpoints that coordinate inflammation during *Staphylococcal* infection"

### Sheet: Raw data
HMDB ID	Molecule List Name	Metabolite name	HMDB ID	Mock-1	Mock-2	Mock-3	Mock-4	Mock-5	MRSA-1	MRSA-2	MRSA-3	MRSA-4	MRSA-5	T test
HMDB0000205	Cinnamic acids	Phenylpyruvic acid	HMDB0000205	5413	2715	3259	2312	2511	6814	4917	4621	3825	3930	0.000557555
HMDB0000299	Purine ribonucleosides	Xanthosine	HMDB0000299	836	793	1403	668	775	4299	3685	7148	5664	4995	0.00114175
HMDB0000124	Monosaccharide phosphates	D-Fructose 6-phosphate	HMDB0000124	4592	9971	9938	16663	8766	13797	24304	30215	30126	23917	0.00122437
HMDB0000156	TCA acids	Malic acid	HMDB0000156	53570	300340	582165	427306	490929	945079	1100981	1178417	840190	1082760	0.00146814
HMDB0000828	Amino acids	Carbamoylaspartate	HMDB0000828	31	202	26	73	34	14275	17127	24887	12133	16084	0.00150132
HMDB0001401	Monosaccharide phosphates	Glucose 6-phosphate	HMDB0001401	4592	13405	11307	16663	8766	13881	24304	30215	28026	21066	0.0016477
HMDB0000045	Purine rNMP	AMP	HMDB0000045	3004	4014	9759	4504	7664	9060	17305	25258	15731	17331	0.00226767
HMDB0000034	Aminopurines	Adenine	HMDB0000034	21	4	171	20	137	760	453	762	355	528	0.00238217
HMDB0002466	Phenolic acids	3-Hydroxybenzoic acid	HMDB0002466	17	117	43	52	40	638	521	354	335	449	0.00239442
HMDB0006330	Monosaccharide phosphates	Mannose 1-phosphate	HMDB0006330	4592	13405	11307	16663	8766	13283	24304	30215	31533	18114	0.00283267
HMDB0001473	Short-chain acids	Dihydroxyacetone phosphate	HMDB0001473	26	341	21	172	26	1638	5609	4762	4417	4151	0.00315564
HMDB0000868	Monosaccharide phosphates	Xylulose 5-phosphate	HMDB0000868	27	62	199	11	73	4994	13413	11095	14119	7959	0.00390007
HMDB0000187	Amino acids	Serine	HMDB0000187	1027	902	1126	1289	791	2391	1462	1690	2315	1697	0.00428875
HMDB0000362	Short chain acids	2-Phosphoglyceric acid	HMDB0000362	131	460	564	362	321	1918	1438	3832	2897	2862	0.00465907
HMDB0000641	Amino acids	Glutamine	HMDB0000641	9482	6635	8835	7824	6469	20118	11383	16027	11831	12826	0.00472468
HMDB0011734	Pentose phosphates	D-Arabinose-5-phosphate	HMDB0011734	380	884	269	1738	1500	32540	85949	81545	105744	53552	0.00514356
HMDB0000288	Pyrimidine rNMP	UMP	HMDB0000288	9	50	175	101	34	1491	5133	6826	4655	4530	0.0060466
HMDB0001248	Flavin nucleotides	FAD	HMDB0001248	432	264	567	267	444	340	152	446	35	223	0.00609906
HMDB0002092	Dicarboxylic acids	Itaconic acid	HMDB0002092	2829	76901	87798	258782	115095	8400605	3123491	10495855	5234138	9090487	0.0062562
HMDB0000190	Short-chain acids	Lactic acid	HMDB0000190	126	6917	6928	4477	5566	34513	50381	26429	26007	21615	0.00636704
HMDB0031528	Short fatty esters	Isopentyl acetate	HMDB0031528	280	9118	10618	21121	11989	564532	195490	686911	361833	623398	0.00658417
HMDB0001548	Monosaccharide phosphates	Ribose 5-phosphate	HMDB0001548	299	884	614	1939	1097	32540	53230	81545	105744	53552	0.00684116
HMDB0000064	Amino acids	Creatine	HMDB0000064	2680	2917	4975	5147	3646	11519	29561	18470	22383	15581	0.00700723
HMDB0001049	Dipeptides	gamma-Glutamylcysteine	HMDB0001049	175	1116	2261	1533	1706	3530	6672	14549	7205	10565	0.0100962
HMDB0000269	Sphinganines	Sphinganine	HMDB0000269	96	941	2888	1365	2380	3513	2058	8813	4203	6930	0.0115713
HMDB0000574	Amino acids	Cysteine	HMDB0000574	21	16	92	79	44	132	432	701	789	820	0.0119366
HMDB0000725	Amino acids	trans-4-Hydroxyproline	HMDB0000725	228	25	163	65	12	367	50	220	194	148	0.0145264
HMDB0000125	Tripeptides	Glutathione	HMDB0000125	27384	249176	525358	420474	552564	267390	1202142	2424194	1449236	1884194	0.0156144
HMDB0000694	Dicarboxylic acids	2-Hydroxyglutaric acid	HMDB0000694	1423	27484	52425	30477	40173	68908	58727	85177	43899	72218	0.0158313
HMDB0000254	TCA acids	Succinic acid	HMDB0000254	20183	242899	370288	239558	274214	1694314	697736	2483688	835892	2279413	0.0177898
HMDB0000929	Amino acids	Tryptophan	HMDB0000929	39296	15539	28019	16590	19519	68660	26648	45926	21123	35395	0.0185117
HMDB0000263	Short-chain acids	Phosphoenolpyruvic acid	HMDB0000263	537	980	1733	978	1778	3484	2102	7083	2493	5187	0.0189423
HMDB0001068	Monosaccharide phosphates	D-Sedoheptulose 7-phosphate	HMDB0001068	116	180	78	295	263	787	833	1132	556	434	0.0241373
HMDB0001058	Monosaccharide phosphates	Fructose 1,6-bisphosphate	HMDB0001058	653	183	40	76	32	804	1065	397	1314	1166	0.0245548
HMDB0000167	Amino acids	Threonine	HMDB0000167	5424	4687	6203	4348	3977	14002	5941	9035	8809	8248	0.024715
HMDB0000691	Dicarboxylic acids	Malonic acid	HMDB0000691	168	2367	2040	1345	1239	3576	3023	4581	1954	4154	0.0257837
HMDB0001062	Amino sugars	N-Acetyl-glucosamine 6-phosphate	HMDB0001062	735	2220	4882	2812	2931	3934	2774	11486	5838	9431	0.0259337
HMDB0000095	Pyrimidine rNMP	CMP	HMDB0000095	15	100	200	99	125	134	1468	3045	2487	1457	0.0273021
HMDB0304122	Cyclitols	3-Dehydroshikimate	HMDB0304122	134	159	99	60	127	646	415	86	370	538	0.0291008
HMDB0000052	Amino acids	Argininosuccinic acid	HMDB0000052	58	17	24	2	26	535	1737	687	481	610	0.02942
HMDB0000904	Amino acids	Citrulline	HMDB0000904	338	360	79	158	265	1320	14896	7658	11458	5139	0.0296929
HMDB0000300	Other pyrimidines	Uracil	HMDB0000300	84	59	89	463	95	622	198	783	557	838	0.0322897
HMDB0001488	Pyridine alkaloids	Nicotinic acid	HMDB0001488	21	29	48	69	96	871	1216	4976	1873	3207	0.0333401
HMDB0000696	Amino acids	Methionine	HMDB0000696	35966	9486	22651	13058	15898	47033	14385	45136	15082	29025	0.0395815
HMDB0000227	Hydroxy FA	Mevalonic acid	HMDB0000227	288	22	20	10	58	299	112	45	37	112	0.0416912
HMDB0000210	Amino acids	Pantothenic acid	HMDB0000210	99847	34270	70906	34250	45938	217596	49768	146608	46729	105157	0.0462958
HMDB0000017	Pyridine alkaloids	4-Pyridoxic acid	HMDB0000017	1746	1685	2020	1709	982	3280	3048	3162	1395	1887	0.0474727
HMDB0001721	Amino acids	DL-O-Phosphoserine	HMDB0001721	17	10	6	0	1	16	17	18	20	10	0.0512255
HMDB0000172	Amino acids	Isoleucine	HMDB0000172	471	275	710	330	339	2360	680	1112	664	1349	0.0528354
HMDB0000939	Other purines	S-Adenosylhomocysteine	HMDB0000939	18	9	112	22	139	146	107	213	16	404	0.0542685
HMDB0001508	Purine dNDP	dADP	HMDB0001508	27	125	6	168	99	76	305	117	365	88	0.0549783
HMDB0000812	Amino acids	N-Acetylaspartic acid	HMDB0000812	24895	515021	872579	368036	619757	141014	81690	249825	89783	163798	0.0556321
HMDB0000126	Glycerophosphates	Glycerol-3-Phosphate	HMDB0000126	45576	72941	125344	87040	81546	71969	65548	140725	110740	112703	0.0587561
HMDB0000565	Sugar acids	Galactonic acid	HMDB0000565	289	14	78	46	0	105	295	964	657	795	0.0705718
HMDB0012199	Dicarboxylic acids	Chorismic acid	HMDB0012199	617	72	1028	29	1839	1309	1960	1765	1851	1572	0.0724054
HMDB0000625	Sugar acids	Gluconic acid	HMDB0000625	262	141	245	125	263	290	175	1734	1420	1086	0.0749485
HMDB0000085	Purine deoxyribonucleosides	Deoxyguanosine	HMDB0000085	0	9	1	14	8	14	26	9	15	8	0.0777416
HMDB0001586	Monosaccharide phosphates	Glucose 1-phosphate	HMDB0001586	612	2977	2610	1611	1022	2300	2312	4047	2672	2650	0.0782423
HMDB0000192	Amino acids	Cystine	HMDB0000192	86	52	39	15	121	93	169	81	240	176	0.08045
HMDB0000175	Purine rNMP	IMP	HMDB0000175	42	364	576	266	496	391	22468	6779	9446	4930	0.0843205
HMDB0000902	Nicotinamide dinucleotides	NAD+	HMDB0000902	77618	55614	127741	73589	98257	84489	48690	102311	49941	81487	0.0919984
HMDB0000132	Hypoxanthines	Guanine	HMDB0000132	11	0	13	27	15	27	56	34	36	16	0.0952177
HMDB0000191	Amino acids	Aspartic acid	HMDB0000191	38939	79125	113055	107960	118198	57634	67802	42357	39773	53169	0.0969744
HMDB0000684	Amino acids	Kynurenine	HMDB0000684	66	103	339	118	265	1108	20	762	305	628	0.10631
HMDB0001367	Amino sugars	N-Acetyl-D-glucosamine 1-phosphate	HMDB0001367	1782	4285	8085	5437	7100	3149	1764	5916	3521	4882	0.107424
HMDB0002273	Amino acids	4-Hydroxy-L-glutamic acid	HMDB0002273	18	58	221	41	104	307	238	179	66	255	0.10816
HMDB0000244	Flavins	Riboflavin	HMDB0000244	28	931	1442	687	1238	3901	1077	3054	1088	2034	0.112776
HMDB0000019	Branched FA	Ketoisovaleric acid	HMDB0000019	41	89	50	31	70	123	65	68	191	146	0.116541
HMDB0031527	Alcohols	(S)-2-Methyl-1-butanol	HMDB0031527	29437	6584	11570	5538	7802	6975	3353	6688	2793	4288	0.123876
HMDB0003337	Tripeptides	Oxidized glutathione	HMDB0003337	881	43081	149238	66782	86564	506271	61731	270477	125134	227416	0.123911
HMDB0000296	Pyrimidine ribonucleosides	Uridine	HMDB0000296	723	785	955	376	424	115	3412	1799	2789	981	0.125889
HMDB0000036	C24 Bile acids	Taurocholic acid	HMDB0000036	456	212	533	223	308	1258	171	901	242	581	0.131473
HMDB0000208	TCA acids	Oxoglutaric acid	HMDB0000208	2508	33621	44881	28570	32531	103397	209	115488	50110	90810	0.131892
HMDB0000243	Short-chain acids	Pyruvic acid	HMDB0000243	37433	8735	14276	6585	8529	9982	5406	7698	3137	5205	0.133464
HMDB0015673	Amino acids	Carglumic acid	HMDB0015673	16	0	1	26	63	203	267	171	34	0	0.13556
HMDB0000289	Xanthines	Uric acid	HMDB0000289	1181	4990	13275	10550	15307	59148	4605	27132	14082	36173	0.139114
HMDB0000562	Imidazolines	Creatinine	HMDB0000562	232	249	399	265	111	353	209	462	302	342	0.142859
HMDB0001132	Pyridine alkaloids	Nicotinic acid mononucleotide	HMDB0001132	66	26	37	65	66	69	97	57	76	73	0.146926
HMDB0000517	Amino acids	Arginine	HMDB0000517	1248	789	962	962	920	3465	1172	1319	1034	1358	0.146976
HMDB0000840	Phenolic acids	Salicyluric acid	HMDB0000840	30	28	19	20	39	42	154	28	32	80	0.147005
HMDB0001476	Hydroxybenzoic acids	3-Hydroxyanthranilic acid	HMDB0001476	42	65	22	98	7	19	17	29	13	9	0.159047
HMDB0000176	Dicarboxylic acids	Maleic acid	HMDB0000176	171	128	1111	323	775	2079	1055	1777	183	672	0.159439
HMDB0000262	Other pyrimidines	Thymine	HMDB0000262	13	11	10	6	10	43	22	10	8	14	0.16105
HMDB0000285	Pyrimidine rNTP	UTP	HMDB0000285	1936	2436	1637	1481	1687	861	1884	1935	1324	1247	0.164138
HMDB0000752	Dicarboxylic acids	Methylglutaric acid	HMDB0000752	56	124	254	119	113	111	68	136	56	58	0.167465
HMDB0001341	Purine rNDP	ADP	HMDB0001341	2504	1037	3184	1551	2319	2431	4135	3541	2007	3179	0.168458
HMDB0000958	Tricarboxylic acids	trans-Aconitic acid	HMDB0000958	8768	3352	9625	4804	6411	8482	10272	11226	7117	6585	0.16995
HMDB0341247	Hydroxy FA	2,3-dihydroxyisovaleric acid	HMDB0341247	39	17	28	111	48	159	77	89	68	73	0.170058
HMDB0000235	Thiamines	Thiamine	HMDB0000235	4084	3218	3040	2897	2288	7415	1876	5625	3337	4215	0.170608
HMDB0001112	Short-chain acids	Glyceraldehyde 3-phosphate	HMDB0001112	49	102	119	96	79	103	14	13	68	19	0.180947
HMDB0302754	Amino acids	alpha-Aminoadipic acid	HMDB0302754	2206	3965	3057	678	65	1116	2374	34	114	1141	0.195397
HMDB0000426	Beta hydroxy acids	Citramalic acid	HMDB0000426	12180	11226	29302	29019	25851	22979	5645	21059	2336	8113	0.206085
HMDB0248010	Purine ribonucleoside phosphate	Adenylosuccinic acid	HMDB0248010	78	21	79	15	34	31	381	150	78	93	0.212138
HMDB0000230	Sugar acids	N-Acetylneuraminic acid	HMDB0000230	191	240	86	17	69	178	266	194	1	140	0.217832
HMDB0000273	Pyrimidine deoxyribonucleosides	Thymidine	HMDB0000273	53	18	19	19	31	23	29	0	23	9	0.230261
HMDB0001202	Pyrimidine dNMP	dCMP	HMDB0001202	16	25	80	48	92	52	14	6	23	25	0.232091
HMDB0000676	Amino acids	Homocystine	HMDB0000676	21	12	20	21	11	7	22	244	85	28	0.232824
HMDB0000226	Pyrimidine carboxylic acids	Orotic acid	HMDB0000226	50	23	15	36	26	55	11	53	37	89	0.239019
HMDB0000139	Sugar acids	Glyceric acid	HMDB0000139	102	48	28	38	21	140	16	138	43	60	0.24403
HMDB0001274	Pyrimidine dNDP	dTDP	HMDB0001274	97	61	142	47	252	62	19	66	112	136	0.246776
HMDB0000500	Phenolic acids	4-Hydroxybenzoic acid	HMDB0000500	763	1379	1428	1317	1717	2447	1436	2162	1515	1387	0.249852
HMDB0004095	Tryptamines	5-Methoxytryptamine	HMDB0004095	0	6	1	5	0	6	8	0	6	0	0.256044
HMDB0001138	Amino acids	N-Acetylglutamic acid	HMDB0001138	48	6830	12851	6473	9965	5064	406	6510	4570	5588	0.256617
HMDB0000177	Amino acids	Histidine	HMDB0000177	984	755	749	591	185	1294	820	902	358	894	0.264269
HMDB0000251	Sulfonic acids	Taurine	HMDB0000251	87944	160521	175605	221709	142387	117392	142842	140228	190233	123109	0.268806
HMDB0000168	Amino acids	Asparagine	HMDB0000168	141	113	81	115	137	310	237	60	87	145	0.27951
HMDB0000448	Dicarboxylic acids	Adipic acid	HMDB0000448	23	3732	4871	2087	3209	4826	4032	3140	4492	4232	0.279985
HMDB0000687	Amino acids	Leucine	HMDB0000687	1900	263	710	330	339	1308	680	1112	664	1349	0.289076
HMDB0001871	Flavans, Flavanols and Leucoanthocyanidins	Epicatechin	HMDB0001871	13	212	282	471	53	165	333	258	383	853	0.291545
HMDB0003335	Purine rNDP	IDP	HMDB0003335	578	228	396	346	508	564	1163	990	297	342	0.291941
HMDB0001273	Purine rNTP	GTP	HMDB0001273	21	0	12	19	0	6	0	10	0	7	0.297944
HMDB0001314	Purine rNMP	3',5' cyclic GMP	HMDB0001314	13	5	8	12	37	7	2	15	9	17	0.314182
HMDB_SP4	Amino acids	Oxamic acid	HMDB_SP4	3	6	11	0	5	1	7	10	19	10	0.315962
HMDB0001067	Dipeptides	N-Acetyl-Asp-Glu	HMDB0001067	1754	797	426	419	51	311	1048	72	216	132	0.323919
HMDB0000719	Amino acids	Homoserine	HMDB0000719	7	24	14	23	28	10	11	25	12	0	0.324095
HMDB0000998	Pyrimidine dNTP	dCTP	HMDB0000998	35	10	2	1	11	15	13	23	18	33	0.338376
HMDB0001851	Sugar alcohols	L-Arabitol	HMDB0001851	151	113	36	16	82	74	215	120	211	41	0.348964
HMDB0002917	Sugar alcohols	Xylitol	HMDB0002917	151	113	36	16	82	74	215	120	211	41	0.348964
HMDB0001517	Imidazole ribonucleosides and ribonucleotides	AICA-riboside	HMDB0001517	15	15	0	0	1	11	70	3	1	3	0.357256
HMDB0000538	Purine rNTP	ATP	HMDB0000538	1630	1475	1937	1609	1916	1626	2827	2227	2225	1330	0.359202
HMDB0001031	Monosaccharide phosphates	Deoxyribose 5-phosphate	HMDB0001031	90	2486	673	181	82	117	97	253	300	253	0.36135
HMDB0001124	Disaccharides	Trehalose 6-phosphate	HMDB0001124	11	14	23	36	26	18	9	21	21	23	0.363727
HMDB0000133	Purine ribonucleosides	Guanosine	HMDB0000133	25	24	10	0	2	8	5579	14	35	20	0.37006
HMDB0001546	Pyrimidine rNDP	CDP	HMDB0001546	5	74	9	29	52	45	52	461	40	29	0.370385
HMDB0000195	Purine ribonucleosides	Inosine	HMDB0000195	83	32	16	22	11	3	156635	12	8	377	0.372985
HMDB0000295	Pyrimidine rNDP	UDP	HMDB0000295	622	225	446	248	316	118	2668	804	463	286	0.383992
HMDB0000905	Purine dNMP	dAMP	HMDB0000905	39	39	166	97	28	60	41	80	64	32	0.388658
HMDB0001511	Amino acids	Phosphocreatine	HMDB0001511	173	32	115	146	79	35	99	107	115	30	0.391003
HMDB0001343	Hydroxy FA	5-Phosphomevalonic acid	HMDB0001343	697	279	201	267	193	167	357	80	90	367	0.397922
HMDB0000011	Hydroxy FA	3R-Hydroxybutyric acid	HMDB0000011	5511	3107	1221	658	2559	4022	174	2704	1060	1499	0.400478
HMDB0001487	Nicotinamide dinucleotides	NADH	HMDB0001487	77	71	52	29	40	29	64	297	37	83	0.400801
HMDB0000098	Pentoses	Xylose	HMDB0000098	868	1510	821	441	1134	1314	225	284	734	766	0.404056
HMDB0000005	Oxo FA	3-Methyl pyruvic acid	HMDB0000005	13075	11652	13420	859	5160	11607	7156	3106	1901	9380	0.425154
HMDB0000962	Primary amides	Lipoamide	HMDB0000962	63	6	25	30	128	60	27	16	24	58	0.425411
HMDB0000707	Phenolic acids	4-Hydroxyphenylpyruvic acid	HMDB0000707	104	32	48	112	94	629	16	238	10	16	0.425738
HMDB0000162	Amino acids	Proline	HMDB0000162	53	36	9	13	74	36	1	39	27	7	0.434413
HMDB_SP1	Monosaccharide phosphates	2-Deoxy-D-glucose 6-phosphate	HMDB_SP1	77	233	568	366	118	75	340	115	159	215	0.438347
HMDB0252766	Sugar acids	Glucoheptonic acid	HMDB0252766	457	14	26	181	37	62	113	17	65	85	0.44292
HMDB0000012	Pyrimidine deoxyribonucleosides	Deoxyuridine	HMDB0000012	558	10	35	34	33	41	53	41	30	55	0.447802
HMDB0001545	Pyridine alkaloids	Pyridoxal	HMDB0001545	18408	140	148	67	43	41	2456	120	137	83	0.450054
HMDB0000193	TCA acids	Isocitric acid	HMDB0000193	352370	135626	181809	150462	129664	151716	210965	132743	124856	140684	0.455776
HMDB0000732	Alkyl-phenylketones	Hydroxykynurenine	HMDB0000732	10	29	14	24	35	26	135	9	10	24	0.459731
HMDB0001440	Purine dNTP	dGTP	HMDB0001440	3687	2592	2289	2638	3358	3205	5092	3062	3315	2344	0.463912
HMDB0001491	Pyridine alkaloids	Pyridoxal 5'-phosphate	HMDB0001491	73	216	129	351	220	291	54	259	196	628	0.469992
HMDB0000099	Amino acids	Cystathionine	HMDB0000099	34	22	24	19	36	22	65	31	2	58	0.480137
HMDB0001266	Hexoses	Sorbose	HMDB0001266	31365	30247	31624	24682	22786	36173	12502	27117	22649	26696	0.48568
HMDB0000960	Purine dNDP	dGDP	HMDB0000960	6064	7188	11025	8958	8673	9052	9196	10048	7164	9788	0.498489
HMDB0000169	Hexoses	Mannose	HMDB0000169	29929	27055	31788	24509	23697	36185	11949	27362	22442	26057	0.513577
HMDB0000402	Hydroxy FA	2-Isopropylmalic acid	HMDB0000402	4142	311	169	248	41	21	1053	311	198	181	0.515359
HMDB0000048	Disaccharides	Melibiose	HMDB0000048	97	77	125	144	1	329	47	231	38	0	0.531641
HMDB0246466	Hydroquinolones	4-Hydroxyquinoline	HMDB0246466	18	18	22	9	3	31	8	13	14	24	0.54568
HMDB0000763	Indoleacetic acid alkaloids	5-Hydroxyindoleacetic acid	HMDB0000763	11	23	125	37	54	302	29	36	32	64	0.546161
HMDB0001191	Pyrimidine dNTP	dUTP	HMDB0001191	185	48	78	1	14	2	138	6	13	21	0.561748
HMDB0000157	Hypoxanthines	Hypoxanthine	HMDB0000157	4526	87	678	12	237	35	12534	172	799	929	0.562665
HMDB0000215	Amino sugars	N-Acetyl-D-glucosamine	HMDB0000215	72	209	96	290	36	46	52	26	507	351	0.567653
HMDB0000229	Pyridine alkaloids	Nicotinamide ribotide	HMDB0000229	329	24	105	24	153	153	139	70	43	84	0.576627
HMDB0000197	Indoleacetic acid alkaloids	Indoleacetic acid	HMDB0000197	37	62	216	74	164	95	209	53	222	149	0.579476
HMDB0001342	Pyrimidine dNTP	dTTP	HMDB0001342	114	19	27	5	25	35	264	25	18	14	0.580287
HMDB0245468	Hydroxyquinolones	Dihydroxyquinoline	HMDB0245468	25	40	67	93	102	16	57	76	138	75	0.595843
HMDB0003349	Amino acids	Dihydroorotic acid	HMDB0003349	27	86	233	55	50	110	434	71	27	42	0.612366
HMDB0000189	Purine rNTP	ITP	HMDB0000189	177	164	49	52	23	10	225	294	7	118	0.613523
HMDB0000286	Pyrimidine ribonucleosides	UDP-glucose	HMDB0000286	30611	67335	146304	76835	107013	106336	38237	164888	57116	111823	0.615148
HMDB0000302	Pyrimidine ribonucleosides	Uridine diphosphategalactose	HMDB0000302	30611	67335	146304	76835	107013	106336	38237	164888	57116	111823	0.615148
HMDB0000290	Pyramidine nucleotide sugars	UDP-GlcNAc	HMDB0000290	8252	17615	38833	19665	27118	29821	8964	44285	13911	28658	0.622532
HMDB0001254	Amino sugars	Glucosamine 6-phosphate	HMDB0001254	50	968	593	708	93	60	1276	12	458	215	0.640029
HMDB0255868	Amino acids	O-Succinyl-L-homoserine	HMDB0255868	10	88	213	319	59	358	82	346	63	82	0.648195
HMDB_SP2	Indolcaboxylic acids	Indoline-2-carboxylic acid	HMDB_SP2	141	256	621	776	110	439	339	134	327	267	0.649685
HMDB0000462	Ureides	Allantoin	HMDB0000462	629	3877	36	415	15237	278	492	778	32677	3894	0.656538
HMDB0003464	Amino acids	4-Guanidinobutanoic acid	HMDB0003464	8	26	18	33	3	1	33	24	20	1	0.661489
HMDB0001259	Fatty aldehydes	Succinic acid semialdehyde	HMDB0001259	78	279	91	123	122	15	55	21	230	229	0.670466
HMDB0000119	Carboxylic acids	Glyoxylic acid	HMDB0000119	12	13	38	20	20	46	17	15	28	18	0.670631
HMDB0000148	Amino acids	Glutamic acid	HMDB0000148	1399079	180876	342292	343469	437757	646865	1026669	496461	458851	646852	0.676355
HMDB0001900	Pentoses	Ribonolactone	HMDB0001900	211	184	344	461	1500	87	709	91	555	809	0.676871
HMDB0244230	Pentose phosphates	D-Ribulose 1,5-biphosphate	HMDB0244230	154	300	210	8	102	165	281	152	162	95	0.678178
HMDB0012283	Gamma-keto acids	Prephenic acid	HMDB0012283	12	34	24	169	29	58	26	35	24	50	0.678802
HMDB0002074	Dicarboxylic acids	2,2-Dimethylsuccinic acid	HMDB0002074	88	797	944	1431	1483	1486	95	1282	1070	1593	0.685399
HMDB0002658	Pyridine alkaloids	6-Hydroxynicotinic acid	HMDB0002658	63	92	26	189	44	93	88	83	18	46	0.689037
HMDB0001044	Purine dNMP	dGMP	HMDB0001044	34	78	200	60	126	186	39	121	112	121	0.707408
HMDB0001201	Purine rNDP	GDP	HMDB0001201	110	42	72	43	50	47	207	58	47	34	0.716967
HMDB0000158	Amino acids	Tyrosine	HMDB0000158	264455	27055	74998	35443	45715	153618	100229	127092	48851	80657	0.717909
HMDB0001895	Phenolic acids	Salicylic acid	HMDB0001895	11581	2814	2639	2547	3083	3938	6089	2940	3020	3204	0.723716
HMDB0001245	Pyrimidine dNDP	dCDP	HMDB0001245	337	166	64	70	89	68	259	112	36	130	0.726591
HMDB0000239	Pyridine alkaloids	Pyridoxine	HMDB0000239	171082	6727	27614	11664	16549	60654	31089	48924	14894	31970	0.736513
HMDB0000440	Phenolic acids	3-Hydroxyphenylacetic acid	HMDB0000440	61	100	9	25	141	16	144	35	48	46	0.738081
HMDB0003518	Tricarboxylic acids	Homocitric acid	HMDB0003518	3142	3420	7074	2821	3759	6594	1964	6561	361	2941	0.740049
HMDB0000163	Disaccharides	D-Maltose	HMDB0000163	411	294	105	239	134	304	103	298	292	322	0.742816
HMDB0000224	Phosphoethanolamines	Phosphoethanolamine	HMDB0000224	351954	69500	93454	72667	46979	48419	462210	127522	97501	82828	0.755183
HMDB0001431	Pyridine alkaloids	Pyridoxamine	HMDB0001431	44	78	38	72	0	55	19	44	43	42	0.756
HMDB0000646	Pentoses	L-Arabinose	HMDB0000646	14150	7462	11620	7309	8241	15073	5782	13351	5985	7495	0.756845
HMDB_SP3	Amino acids	N-Formyl-L-Tyrosine	HMDB_SP3	61	81	46	79	17	26	51	80	103	45	0.794525
HMDB0001392	Aminobenzoic acids	P-Aminobenzoic acid	HMDB0001392	43	8	32	21	26	25	12	40	26	21	0.8121
HMDB0000089	Pyrimidine ribonucleosides	Cytidine	HMDB0000089	26	20	48	10	45	18	93	29	25	8	0.813165
HMDB0304256	Short-chain keto acids	Acetoacetate	HMDB0304256	231	313	65	252	109	60	30	844	134	140	0.814237
HMDB0003070	Phenolic acids	Shikimic acid	HMDB0003070	49	9	12	30	15	12	53	40	13	15	0.81841
HMDB0003072	Phenolic acids	Quinic acid	HMDB0003072	35	1	27	1	12	27	0	23	13	9	0.825388
HMDB0001347	C5 isoprenoids	Isopentenyl-diphosphate	HMDB0001347	22	19	13	26	37	47	21	19	9	11	0.834525
HMDB0000232	Pyridine alkaloids	Quinolinic acid	HMDB0000232	4379	114	255	14	97	655	2557	446	145	79	0.853517
HMDB0001865	Short-chain keto acids	2-Oxovaleric acid	HMDB0001865	123	187	45	85	378	380	75	158	37	240	0.856575
HMDB0000484	Methoxybenzoic acids	Vanillic acid	HMDB0000484	77	28	96	84	200	121	178	7	26	191	0.865641
HMDB0000055	Disaccharides	Cellobiose	HMDB0000055	385	285	105	254	183	304	55	296	279	342	0.877284
HMDB0001423	Purine ribonucleotides	Coenzyme A	HMDB0001423	7	12	15	29	41	14	46	6	22	23	0.88494
HMDB0000071	Purine deoxyribonucleosides	Deoxyinosine	HMDB0000071	19	33	42	11	45	26	24	12	60	18	0.89616
HMDB0003447	Simple indole alkaloids	Tryptophanol	HMDB0003447	16	75	188	62	544	697	35	73	116	87	0.900839
HMDB0000082	Pyrimidine rNTP	CTP	HMDB0000082	70	20	58	36	66	111	33	30	43	38	0.943064
HMDB0000217	Nicotinamide dinucleotides	NADP	HMDB0000217	618	299	591	258	375	824	378	509	242	212	0.943881
HMDB0000397	Phenolic acids	2-Pyrocatechuic acid	HMDB0000397	202	59	282	86	38	12	130	97	151	301	0.958269
HMDB0000159	Amino acids	Phenylalanine	HMDB0000159	1020226	81531	183672	84873	125308	517893	247725	325584	110677	259450	0.959279
HMDB0000221	Nicotinamide dinucleotides	NADPH	HMDB0000221	88	6	13	34	44	23	33	93	1	30	0.970169
HMDB0001532	Purine dNTP	dATP	HMDB0001532	15	9	19	18	19	15	25	12	1	28	0.974183
HMDB0000072	TCA acids	cis-Aconitic acid	HMDB0000072	45726	31092	64191	42883	35174	64253	14034	68302	20699	50634	0.97936
HMDB0000094	TCA acids	Citric acid	HMDB0000094	868972	258442	275175	265636	246628	324848	657684	306030	267001	354375	0.995181
HMDB0000292	Xanthines	Xanthine	HMDB0000292	37542	2034	7866	3170	6263	19214	12922	10070	5481	9183	0.999846
HMDB0000630	Pyrimidones	Cytosine	HMDB0000630	13	32	#N/A	1	7	0	35	17	0	0	#N/A

### Sheet: Mock vs. MRSA p < 0.05
Metabolite name	Mock-1	Mock-2	Mock-3	Mock-4	Mock-5	MRSA-1	MRSA-2	MRSA-3	MRSA-4	MRSA-5	T test	Log2(FC)
Carbamoylaspartate	31	202	26	73	34	14275	17127	24887	12133	16084	5.45312e-05	7.85107
Xylulose 5-phosphate	27	62	199	11	73	4994	13413	11095	14119	7959	0.000328798	7.11537
D-Arabinose-5-phosphate	380	884	269	1738	1500	32540	85949	81545	105744	53552	0.000573056	6.23487
Ribose 5-phosphate	299	884	614	1939	1097	32540	53230	81545	105744	53552	0.000998875	6.07851
Itaconic acid	2829	76901	87798	258782	115095	8400605	3123491	10495855	5234138	9090487	0.000719783	6.06889
UMP	9	50	175	101	34	1491	5133	6826	4655	4530	0.000865031	5.93879
Nicotinic acid	21	29	48	69	96	871	1216	4976	1873	3207	0.0133867	5.52892
Isopentyl acetate	280	9118	10618	21121	11989	564532	195490	686911	361833	623398	0.0007915	5.51668
Dihydroxyacetone phosphate	26	341	21	172	26	1638	5609	4762	4417	4151	0.000332827	5.13399
Citrulline	338	360	79	158	265	1320	14896	7658	11458	5139	0.0106607	5.07578
Argininosuccinic acid	58	17	24	2	26	535	1737	687	481	610	0.0101474	4.99502
CMP	15	100	200	99	125	134	1468	3045	2487	1457	0.0122808	3.99447
Cysteine	21	16	92	79	44	132	432	701	789	820	0.00392697	3.51156
3-Hydroxybenzoic acid	17	117	43	52	40	638	521	354	335	449	0.000117976	3.09407
Adenine	21	4	171	20	137	760	453	762	355	528	0.000494757	3.01727
2-Phosphoglyceric acid	131	460	564	362	321	1918	1438	3832	2897	2862	0.000782686	2.81641
Succinic acid	20183	242899	370288	239558	274214	1694314	697736	2483688	835892	2279413	0.00591475	2.80034
Lactic acid	126	6917	6928	4477	5566	34513	50381	26429	26007	21615	0.000880081	2.72658
gamma-Glutamylcysteine	175	1116	2261	1533	1706	3530	6672	14549	7205	10565	0.00570204	2.64648
Xanthosine	836	793	1403	668	775	4299	3685	7148	5664	4995	0.000116387	2.52691
Creatine	2680	2917	4975	5147	3646	11519	29561	18470	22383	15581	0.00104351	2.33216
Fructose 1,6-bisphosphate	653	183	40	76	32	804	1065	397	1314	1166	0.00542023	2.26998
Glutathione	27384	249176	525358	420474	552564	267390	1202142	2424194	1449236	1884194	0.0192792	2.02564
D-Sedoheptulose 7-phosphate	116	180	78	295	263	787	833	1132	556	434	0.00228233	2.00541
Uracil	84	59	89	463	95	622	198	783	557	838	0.0118441	1.92408
3-Dehydroshikimate	134	159	99	60	127	646	415	86	370	538	0.0152464	1.8275
Phosphoenolpyruvic acid	537	980	1733	978	1778	3484	2102	7083	2493	5187	0.0168551	1.76048
Sphinganine	96	941	2888	1365	2380	3513	2058	8813	4203	6930	0.0266791	1.73416
AMP	3004	4014	9759	4504	7664	9060	17305	25258	15731	17331	0.00465624	1.54879
Malic acid	53570	300340	582165	427306	490929	945079	1100981	1178417	840190	1082760	0.000323369	1.47297
D-Fructose 6-phosphate	4592	9971	9938	16663	8766	13797	24304	30215	30126	23917	0.00362571	1.29314
Malonic acid	168	2367	2040	1345	1239	3576	3023	4581	1954	4154	0.00935052	1.27194
2-Hydroxyglutaric acid	1423	27484	52425	30477	40173	68908	58727	85177	43899	72218	0.0118619	1.11388
Glucose 6-phosphate	4592	13405	11307	16663	8766	13881	24304	30215	28026	21066	0.00740344	1.10208
Mannose 1-phosphate	4592	13405	11307	16663	8766	13283	24304	30215	31533	18114	0.0146884	1.10155
Threonine	5424	4687	6203	4348	3977	14002	5941	9035	8809	8248	0.0145104	0.901787
Serine	1027	902	1126	1289	791	2391	1462	1690	2315	1697	0.00256519	0.895892
Glutamine	9482	6635	8835	7824	6469	20118	11383	16027	11831	12826	0.00533613	0.87919

### Sheet: |Log2 FC| > 1
Metabolite name	Mock-1	Mock-2	Mock-3	Mock-4	Mock-5	MRSA-1	MRSA-2	MRSA-3	MRSA-4	MRSA-5	T test	Log2(FC)
Carbamoylaspartate	31	202	26	73	34	14275	17127	24887	12133	16084	5.45312e-05	7.85107
Xylulose 5-phosphate	27	62	199	11	73	4994	13413	11095	14119	7959	0.000328798	7.11537
D-Arabinose-5-phosphate	380	884	269	1738	1500	32540	85949	81545	105744	53552	0.000573056	6.23487
Ribose 5-phosphate	299	884	614	1939	1097	32540	53230	81545	105744	53552	0.000998875	6.07851
Itaconic acid	2829	76901	87798	258782	115095	8400605	3123491	10495855	5234138	9090487	0.000719783	6.06889
UMP	9	50	175	101	34	1491	5133	6826	4655	4530	0.000865031	5.93879
Nicotinic acid	21	29	48	69	96	871	1216	4976	1873	3207	0.0133867	5.52892
Isopentyl acetate	280	9118	10618	21121	11989	564532	195490	686911	361833	623398	0.0007915	5.51668
Dihydroxyacetone phosphate	26	341	21	172	26	1638	5609	4762	4417	4151	0.000332827	5.13399
Citrulline	338	360	79	158	265	1320	14896	7658	11458	5139	0.0106607	5.07578
Argininosuccinic acid	58	17	24	2	26	535	1737	687	481	610	0.0101474	4.99502
CMP	15	100	200	99	125	134	1468	3045	2487	1457	0.0122808	3.99447
Cysteine	21	16	92	79	44	132	432	701	789	820	0.00392697	3.51156
3-Hydroxybenzoic acid	17	117	43	52	40	638	521	354	335	449	0.000117976	3.09407
Adenine	21	4	171	20	137	760	453	762	355	528	0.000494757	3.01727
2-Phosphoglyceric acid	131	460	564	362	321	1918	1438	3832	2897	2862	0.000782686	2.81641
Succinic acid	20183	242899	370288	239558	274214	1694314	697736	2483688	835892	2279413	0.00591475	2.80034
Lactic acid	126	6917	6928	4477	5566	34513	50381	26429	26007	21615	0.000880081	2.72658
gamma-Glutamylcysteine	175	1116	2261	1533	1706	3530	6672	14549	7205	10565	0.00570204	2.64648
Xanthosine	836	793	1403	668	775	4299	3685	7148	5664	4995	0.000116387	2.52691
Creatine	2680	2917	4975	5147	3646	11519	29561	18470	22383	15581	0.00104351	2.33216
Fructose 1,6-bisphosphate	653	183	40	76	32	804	1065	397	1314	1166	0.00542023	2.26998
Glutathione	27384	249176	525358	420474	552564	267390	1202142	2424194	1449236	1884194	0.0192792	2.02564
D-Sedoheptulose 7-phosphate	116	180	78	295	263	787	833	1132	556	434	0.00228233	2.00541
Uracil	84	59	89	463	95	622	198	783	557	838	0.0118441	1.92408
3-Dehydroshikimate	134	159	99	60	127	646	415	86	370	538	0.0152464	1.8275
Phosphoenolpyruvic acid	537	980	1733	978	1778	3484	2102	7083	2493	5187	0.0168551	1.76048
Sphinganine	96	941	2888	1365	2380	3513	2058	8813	4203	6930	0.0266791	1.73416
AMP	3004	4014	9759	4504	7664	9060	17305	25258	15731	17331	0.00465624	1.54879
Malic acid	53570	300340	582165	427306	490929	945079	1100981	1178417	840190	1082760	0.000323369	1.47297
D-Fructose 6-phosphate	4592	9971	9938	16663	8766	13797	24304	30215	30126	23917	0.00362571	1.29314
Malonic acid	168	2367	2040	1345	1239	3576	3023	4581	1954	4154	0.00935052	1.27194
2-Hydroxyglutaric acid	1423	27484	52425	30477	40173	68908	58727	85177	43899	72218	0.0118619	1.11388
Glucose 6-phosphate	4592	13405	11307	16663	8766	13881	24304	30215	28026	21066	0.00740344	1.10208
Mannose 1-phosphate	4592	13405	11307	16663	8766	13283	24304	30215	31533	18114	0.0146884	1.10155

### Sheet: Annotation of isomers
Metabolite name	Mock-1	Mock-2	Mock-3	Mock-4	Mock-5	MRSA-1	MRSA-2	MRSA-3	MRSA-4	MRSA-5	T test	Log2(FC)	Filter low abundance
Itaconic acid	2829	76901	87798	258782	115095	8400605	3123491	10495855	5234138	9090487	0.000719783	6.06889	10495855
Succinic acid	20183	242899	370288	239558	274214	1694314	697736	2483688	835892	2279413	0.00591475	2.80034	2483688
Glutathione	27384	249176	525358	420474	552564	267390	1202142	2424194	1449236	1884194	0.0192792	2.02564	2424194
Malic acid	53570	300340	582165	427306	490929	945079	1100981	1178417	840190	1082760	0.000323369	1.47297	1178417
Isopentyl acetate	280	9118	10618	21121	11989	564532	195490	686911	361833	623398	0.0007915	5.51668	686911
Ribose/Arabinose-5-phosphate	380	884	269	1738	1500	32540	85949	81545	105744	53552	0.000573056	6.23487	105744
2-Hydroxyglutaric acid	1423	27484	52425	30477	40173	68908	58727	85177	43899	72218	0.0118619	1.11388	85177
Lactic acid	126	6917	6928	4477	5566	34513	50381	26429	26007	21615	0.000880081	2.72658	50381
D-Fructose 6-phosphate	4592	9971	9938	16663	8766	13797	24304	30215	30126	23917	0.00362571	1.29314	30215
Glucose 6-phosphate	4592	13405	11307	16663	8766	13881	24304	30215	28026	21066	0.00740344	1.10208	30215
Creatine	2680	2917	4975	5147	3646	11519	29561	18470	22383	15581	0.00104351	2.33216	29561
AMP	3004	4014	9759	4504	7664	9060	17305	25258	15731	17331	0.00465624	1.54879	25258
Carbamoylaspartate	31	202	26	73	34	14275	17127	24887	12133	16084	5.45312e-05	7.85107	24887
Citrulline	338	360	79	158	265	1320	14896	7658	11458	5139	0.0106607	5.07578	14896
gamma-Glutamylcysteine	175	1116	2261	1533	1706	3530	6672	14549	7205	10565	0.00570204	2.64648	14549
Xylulose 5-phosphate	27	62	199	11	73	4994	13413	11095	14119	7959	0.000328798	7.11537	14119
Sphinganine	96	941	2888	1365	2380	3513	2058	8813	4203	6930	0.0266791	1.73416	8813
Xanthosine	836	793	1403	668	775	4299	3685	7148	5664	4995	0.000116387	2.52691	7148
Phosphoenolpyruvic acid	537	980	1733	978	1778	3484	2102	7083	2493	5187	0.0168551	1.76048	7083
UMP	9	50	175	101	34	1491	5133	6826	4655	4530	0.000865031	5.93879	6826
Dihydroxyacetone phosphate	26	341	21	172	26	1638	5609	4762	4417	4151	0.000332827	5.13399	5609
Nicotinic acid	21	29	48	69	96	871	1216	4976	1873	3207	0.0133867	5.52892	4976
Malonic acid	168	2367	2040	1345	1239	3576	3023	4581	1954	4154	0.00935052	1.27194	4581
2-Phosphoglyceric acid	131	460	564	362	321	1918	1438	3832	2897	2862	0.000782686	2.81641	3832
CMP	15	100	200	99	125	134	1468	3045	2487	1457	0.0122808	3.99447	3045
Argininosuccinic acid	58	17	24	2	26	535	1737	687	481	610	0.0101474	4.99502	1737
Fructose 1,6-bisphosphate	653	183	40	76	32	804	1065	397	1314	1166	0.00542023	2.26998	1314
D-Sedoheptulose 7-phosphate	116	180	78	295	263	787	833	1132	556	434	0.00228233	2.00541	1132
Uracil	84	59	89	463	95	622	198	783	557	838	0.0118441	1.92408	838
Cysteine	21	16	92	79	44	132	432	701	789	820	0.00392697	3.51156	820
Adenine	21	4	171	20	137	760	453	762	355	528	0.000494757	3.01727	762
3-Dehydroshikimate	134	159	99	60	127	646	415	86	370	538	0.0152464	1.8275	646
3-Hydroxybenzoic acid	17	117	43	52	40	638	521	354	335	449	0.000117976	3.09407	638

### Sheet: Filter low abund. metabolites
Metabolite name	Mock-1	Mock-2	Mock-3	Mock-4	Mock-5	MRSA-1	MRSA-2	MRSA-3	MRSA-4	MRSA-5	T test	Log2(FC)
Carbamoylaspartate	31	202	26	73	34	14275	17127	24887	12133	16084	5.45312e-05	7.85107
Xylulose 5-phosphate	27	62	199	11	73	4994	13413	11095	14119	7959	0.000328798	7.11537
Ribose/Arabinose-5-phosphate	380	884	269	1738	1500	32540	85949	81545	105744	53552	0.000573056	6.23487
Itaconic acid	2829	76901	87798	258782	115095	8400605	3123491	10495855	5234138	9090487	0.000719783	6.06889
UMP	9	50	175	101	34	1491	5133	6826	4655	4530	0.000865031	5.93879
Nicotinic acid	21	29	48	69	96	871	1216	4976	1873	3207	0.0133867	5.52892
Isopentyl acetate	280	9118	10618	21121	11989	564532	195490	686911	361833	623398	0.0007915	5.51668
Dihydroxyacetone phosphate	26	341	21	172	26	1638	5609	4762	4417	4151	0.000332827	5.13399
Citrulline	338	360	79	158	265	1320	14896	7658	11458	5139	0.0106607	5.07578
Argininosuccinic acid	58	17	24	2	26	535	1737	687	481	610	0.0101474	4.99502
CMP	15	100	200	99	125	134	1468	3045	2487	1457	0.0122808	3.99447
2-Phosphoglyceric acid	131	460	564	362	321	1918	1438	3832	2897	2862	0.000782686	2.81641
Succinic acid	20183	242899	370288	239558	274214	1694314	697736	2483688	835892	2279413	0.00591475	2.80034
Lactic acid	126	6917	6928	4477	5566	34513	50381	26429	26007	21615	0.000880081	2.72658
gamma-Glutamylcysteine	175	1116	2261	1533	1706	3530	6672	14549	7205	10565	0.00570204	2.64648
Xanthosine	836	793	1403	668	775	4299	3685	7148	5664	4995	0.000116387	2.52691
Creatine	2680	2917	4975	5147	3646	11519	29561	18470	22383	15581	0.00104351	2.33216
Fructose 1,6-bisphosphate	653	183	40	76	32	804	1065	397	1314	1166	0.00542023	2.26998
Glutathione	27384	249176	525358	420474	552564	267390	1202142	2424194	1449236	1884194	0.0192792	2.02564
Phosphoenolpyruvic acid	537	980	1733	978	1778	3484	2102	7083	2493	5187	0.0168551	1.76048
Sphinganine	96	941	2888	1365	2380	3513	2058	8813	4203	6930	0.0266791	1.73416
AMP	3004	4014	9759	4504	7664	9060	17305	25258	15731	17331	0.00465624	1.54879
Malic acid	53570	300340	582165	427306	490929	945079	1100981	1178417	840190	1082760	0.000323369	1.47297
D-Fructose 6-phosphate	4592	9971	9938	16663	8766	13797	24304	30215	30126	23917	0.00362571	1.29314
Malonic acid	168	2367	2040	1345	1239	3576	3023	4581	1954	4154	0.00935052	1.27194
2-Hydroxyglutaric acid	1423	27484	52425	30477	40173	68908	58727	85177	43899	72218	0.0118619	1.11388
Glucose 6-phosphate	4592	13405	11307	16663	8766	13881	24304	30215	28026	21066	0.00740344	1.10208
