## Supplemental Dataset 2 for "Type I interferon governs immunometabolic checkpoints that coordinate inflammation during *Staphylococcal* infection"

### Sheet: Raw data
Metabolite name	HMDB ID	WT mock-1	WT mock-2	WT mock-3	WT MRSA-1	WT MRSA-2	WT MRSA-3	IFNAR1 KO mock-1	IFNAR1 KO mock-2	IFNAR1 KO mock-3	IFNAR1 KO MRSA-1	IFNAR1 KO MRSA-2	IFNAR1 KO MRSA-3	T test WT mock vs. WT MRSA
Phosphoethanolamine	HMDB0000224	231546	221024	203237	21734	14291	3506	262652	190744	281155	3700	1656	5246	3.07437e-05
Gluconic acid	HMDB0000625	1843	2404	2519	61699	52596	59897	3231	3164	3468	82170	35547	69742	3.69061e-05
Creatine	HMDB0000064	70285.7	78279	85423	168189	175182	171826	59092	100580	79623	162688	168338	183489	4.10773e-05
Glutamic acid	HMDB0000148	2.72357e+06	2827688	3081182	1104397	1139194	1226520	3178254	3319631	3031325	1178977	814050	788846	0.00010557
Nicotinic acid	HMDB0001488	235.333	37	110	6522	5479	6783	171	134	471	6490	5137	5261	0.000108167
Homocitric acid	HMDB0003518	20150	18888	15822	3683	2863	1897	23585	20109	22550	2344	1290	1168	0.000365324
Oxoglutaric acid	HMDB0000208	445649	367756	407962	64630	66779	125520	396694	404707	409559	164233	118285	72437	0.000433207
Lactic acid	HMDB0000190	147712	148656	122345	421140	520998	536159	51282	90516	90896	507009	440540	491474	0.000679259
3-Hydroxybenzoic acid	HMDB0002466	302	269	268	896	708	797	200	257	480	364	179	293	0.000715945
Dihydroxyacetone phosphate	HMDB0001473	6075.33	10501	16459	65990	55546	74473	24190	19164	14902	269620	166867	157138	0.000962006
IMP	HMDB0000175	896.667	1161	1349	8056	11450	9590	1192	1636	1072	132412	137172	13296	0.00098271
Glucose 1-phosphate	HMDB0001586	3997.33	4005	3582	24601	25680	17573	3207	2942	4067	4747	1657	12205	0.00180759
UDP-GlcNAc	HMDB0000290	159403	203173	207500	456228	409051	364624	238700	243077	273124	306366	108023	179695	0.00198138
cis-Aconitic acid	HMDB0000072	112451	135445	154684	43036	16631	9012	141630	184417	206797	60655	27763	40833	0.00223272
3R-Hydroxybutyric acid	HMDB0000011	75322	68058	61288	122827	114797	142353	59726	64171	74132	131371	133311	136148	0.00306089
Cystine	HMDB0000192	297.333	187	276	485	461	457	222	375	325	758	233	147	0.00357156
Proline	HMDB0000162	1642	1658	1648	2915	2851	2355	1115	1638	1178	3696	3398	2733	0.00394347
UMP	HMDB0000288	7128.67	8384	8195	4712	4715	5663	7553	9794	10857	49222	63416	8447	0.00464507
DL-O-Phosphoserine	HMDB0001721	8536	11201	15674	150	127	191	18995	15764	13400	104	92	42	0.00501498
N-Acetyl-glucosamine 6-phosphate	HMDB0001062	22332	21187	17784	39221	39313	31453	22286	16215	24190	11527	6391	11648	0.00526708
2-Phosphoglyceric acid	HMDB0000362	4088.67	5587	6899	11691	12644	15694	4914	4918	3538	8839	5807	6767	0.0057926
Taurine	HMDB0000251	1288461	1395439	1499363	1072904	1084550	1051641	1530062	1569656	1367314	909368	839118	866222	0.00622103
N-Acetylglutamic acid	HMDB0001138	4005.33	4648	5823	1829	2071	2383	3954	6280	5458	1883	1534	978	0.00796433
Sphinganine	HMDB0000269	15639	16270	13684	29602	27703	22327	15669	11034	15512	9286	4424	8151	0.00801856
Citrulline	HMDB0000904	847.667	434	600	57941	76384	115513	844	838	408	34212	18795	28661	0.0082234
Xylulose 5-phosphate	HMDB0000868	3430.33	2255	2326	21163	29126	40776	2768	3118	3352	55300	32585	32826	0.00833725
dGMP	HMDB0001044	10080.7	11326	12842	19568	21405	27016	13272	14456	14927	42375	40528	14061	0.00910999
dTTP	HMDB0001342	2007.33	3830	4245	157	74	146	4145	4264	2874	1037	642	384	0.00928089
Ribose 5-phosphate	HMDB0001548	5568.33	6243	5524	34598	42996	64353	7892	5521	5630	85883	54112	51354	0.00939035
Hypoxanthine	HMDB0000157	253	236	225	2931	2769	4980	530	337	658	9355	5073	3526	0.00952931
NAD+	HMDB0000902	371049	444693	481552	300161	274765	268656	457467	530306	550905	321139	178371	240908	0.0111328
Threonine	HMDB0000167	33737	39484	39142	64030	73464	93599	27212	35661	28342	98133	102585	84519	0.0113468
Adenine	HMDB0000034	133.667	49	39	1249	1231	589	169	236	111	301	233	175	0.0123373
Xanthine	HMDB0000292	3235.67	2861	2842	13175	8666	8046	10923	13391	8407	10460	6920	4954	0.0125781
AMP	HMDB0000045	11996	12936	16358	23883	25313	33247	16902	17379	17649	51558	51410	17047	0.0127763
Mannose	HMDB0000169	26276.7	22411	18076	12660	5243	6921	32702	29246	22752	9144	5068	9301	0.0128147
UTP	HMDB0000285	35463.7	64069	66475	6487	10540	17754	96931	74867	80889	47209	27192	19667	0.0140377
Melibiose	HMDB0000048	13.3333	32	14	53	46	44	50	27	25	39	17	26	0.0140831
Thiamine	HMDB0000235	5505.33	4879	4986	15040	12492	8733	5085	5218	5475	7781	3802	4897	0.0194168
dGDP	HMDB0000960	5819.67	4296	2088	10144	13968	18972	3454	7627	1436	23674	13346	5514	0.0206918
Aspartic acid	HMDB0000191	1.50226e+06	1691318	1774768	1213751	788538	473655	1713284	1847487	1545690	135663	86061	110041	0.0222279
Uracil	HMDB0000300	1176	267	1493	13288	7014	6317	1846	1982	1543	1737	298	1139	0.0245953
UDP	HMDB0000295	1990	3313	2121	484	801	1201	1722	1957	1454	6391	5381	1661	0.0247169
4-Hydroxy-L-glutamic acid	HMDB0002273	644.333	604	693	1005	1614	1793	574	957	906	1272	719	439	0.0264587
dCMP	HMDB0001202	177	179	179	147	78	101	107	231	127	245	145	132	0.0264702
Itaconic acid	HMDB0002092	19564.7	31429	47434	364061	208932	161049	23905	14917	20617	893962	782340	673268	0.0265754
Creatinine	HMDB0000562	247.667	298	260	473	353	533	319	286	450	406	405	335	0.02854
Cytosine	HMDB0000630	204	202	246	146	26	101	200	110	39	73	88	22	0.0288388
N-Acetylaspartic acid	HMDB0000812	88767	146703	219101	29790	27024	29051	227178	593017	248989	21106	20585	10250	0.0311071
ADP	HMDB0001341	3528.33	2314	1052	5125	8315	11201	2464	4324	621	11651	6999	3448	0.0354562
Kynurenine	HMDB0000684	705	614	771	1905	1269	1143	1023	837	1023	767	238	470	0.0365453
S-Adenosylhomocysteine	HMDB0000939	3806	6595	4416	12645	36077	32152	799	1938	2203	17477	8020	12815	0.0392248
4-Hydroxyquinoline	HMDB0246466	11.3333	12	8	3	0	7	20	8	0	15	11	7	0.0401873
Deoxyribose 5-phosphate	HMDB0001031	1559.67	2623	1836	1141	993	416	2726	1081	2101	253	579	1223	0.0406759
Carbamoylaspartate	HMDB0000828	3346.33	6065	12664	15325	36647	39640	2578	6324	3886	17463	19447	8065	0.0465056
Argininosuccinic acid	HMDB0000052	430.333	524	445	6573	12730	23049	435	426	500	2288	1402	1535	0.0468667
Glyceric acid	HMDB0000139	1026.67	597	803	2327	1434	1425	1146	1220	1142	1331	917	981	0.0468752
Uridine	HMDB0000296	4670.67	2974	2057	1351	1033	588	7653	4034	11223	3834	3076	589	0.0480825
Mevalonic acid	HMDB0000227	21.6667	144	21	508	341	188	70	54	20	301	352	112	0.0485613
4-Hydroxyphenylpyruvic acid	HMDB0000707	1210.33	607	450	1879	1488	1305	1663	1717	1726	672	277	191	0.0491661
3-Methyl pyruvic acid	HMDB0000005	1562.33	1199	676	2727	1693	3258	1866	502	602	3419	1545	2295	0.054981
Glycerol-3-Phosphate	HMDB0000126	235	357	644	816	2437	2420	839	484	501	7747	2232	10389	0.054994
dADP	HMDB0001508	71.3333	36	76	23	11	35	26	0	93	45	124	32	0.0572211
Phenylpyruvic acid	HMDB0000205	3146.33	2155	2094	8259	4338	4844	3291	3154	4600	2758	1694	2021	0.0587549
Methionine	HMDB0000696	34942.7	29325	38194	83650	51621	52322	57492	47579	46357	29980	15012	19703	0.0594504
Xanthosine	HMDB0000299	2209	2250	2462	3685	7069	9641	3443	3631	3971	9040	5421	8606	0.0599542
IDP	HMDB0003335	666.667	706	200	1132	1471	2574	552	759	109	2458	1815	681	0.0609611
dCTP	HMDB0000998	172	352	424	29	106	162	400	465	356	197	161	117	0.0616591
Glutamine	HMDB0000641	39188.7	40465	47630	57901	73650	109174	30529	40788	36855	79152	70987	80842	0.0699094
2,3-dihydroxyisovaleric acid	HMDB0341247	246	243	315	106	36	224	315	360	752	214	385	295	0.0707369
Histidine	HMDB0000177	1628.67	1246	1734	1865	2889	3490	1178	1326	1706	2934	2598	4273	0.0713461
L-Arabinose	HMDB0000646	6208	6038	4045	3344	4106	1499	6407	4519	4381	3965	4286	3799	0.0781988
trans-4-Hydroxyproline	HMDB0000725	1512.33	1737	1618	1727	2025	2252	689	705	1213	2475	2329	2181	0.0836448
Glucoheptonic acid	HMDB0252766	31	23	15	15	11	9	84	26	20	5	1	9	0.0836468
Malic acid	HMDB0000156	2706441	3330854	3544584	3779706	5074030	6669408	2866272	3457431	2835808	2465698	2112897	1217007	0.0857939
Prephenic acid	HMDB0012283	1985.33	2558	3669	786	1890	1614	1852	4846	2515	1029	4240	2148	0.0930148
Inosine	HMDB0000195	4.66667	2	7	8	7	11	9	3	9	4	14	18	0.0939166
Guanine	HMDB0000132	693.667	557	188	230	76	99	304	383	181	47	176	28	0.0953322
Uric acid	HMDB0000289	51958.3	41297	36278	38892	18702	15336	77956	50401	71150	21606	10867	9280	0.0956201
Isoleucine	HMDB0000172	2093.33	2240	2169	6229	3139	3417	3274	2587	2824	2438	872	1336	0.101343
Leucine	HMDB0000687	2093.33	2240	2169	6229	3139	3417	3274	2587	2824	2438	872	1336	0.101343
Salicyluric acid	HMDB0000840	107.667	43	81	139	214	109	67	276	38	216	62	52	0.102766
2,2-Dimethylsuccinic acid	HMDB0002074	19505	14915	16170	19554	23409	31614	14937	15109	32893	18200	23198	22877	0.103865
5-Hydroxyindoleacetic acid	HMDB0000763	25.3333	27	11	114	27	84	69	39	10	18	26	65	0.107055
Succinic acid	HMDB0000254	487485	497786	522686	892499	610496	600557	586597	578174	581648	1646652	1564652	997853	0.108176
D-Ribulose 1,5-biphosphate	HMDB0244230	186.667	140	315	276	476	365	179	347	4	452	108	216	0.112044
Pyridoxine	HMDB0000239	12674.3	10524	10437	32277	16432	16689	20715	16564	14810	11451	6203	5888	0.115938
Methylglutaric acid	HMDB0000752	328.333	511	384	197	187	366	533	557	402	466	213	434	0.117623
N-Acetylneuraminic acid	HMDB0000230	429741	381542	297395	346194	183086	96493	507465	254725	653058	42925	10281	45954	0.123762
NADPH	HMDB0000221	111.667	181	164	35	57	142	387	166	232	222	73	38	0.127762
3-Hydroxyanthranilic acid	HMDB0001476	60.6667	30	22	166	80	61	31	50	29	39	29	31	0.13268
Asparagine	HMDB0000168	2057	2480	1864	2211	3485	4338	1176	1572	2116	5255	5858	5936	0.133315
dATP	HMDB0001532	67.3333	95	289	19	22	20	213	111	89	118	62	78	0.135519
CDP	HMDB0001546	3643	3164	3931	7443	4413	4458	2478	4734	5056	1141	610	1737	0.14465
dTDP	HMDB0001274	3643	3164	3931	7443	4413	4458	2478	4734	5056	1141	610	1737	0.14465
Tyrosine	HMDB0000158	48937.3	43656	47271	91683	56205	55294	79996	65900	66990	37896	18601	21507	0.155573
Oxamic acid		25.3333	1	19	22	30	41	26	15	31	38	35	20	0.156975
Adenylosuccinic acid	HMDB0248010	39.6667	146	212	216	234	514	72	152	13	793	975	159	0.157602
Phenylalanine	HMDB0000159	203372	172319	185965	425073	239151	230607	326073	265990	251823	156866	68453	83604	0.1581
Ketoisovaleric acid	HMDB0000019	10047.3	7283	8665	13637	9601	10397	9382	8434	12997	9633	10908	7257	0.158192
2-Oxovaleric acid	HMDB0001865	10047.3	7283	8665	13637	9601	10397	9382	8434	12997	9633	10908	7257	0.158192
(S)-2-Methyl-1-butanol	HMDB0031527	38599	29745	32698	31052	28661	23261	68268	36975	30309	5592	5289	4388	0.158212
2-Pyrocatechuic acid	HMDB0000397	705.667	960	219	355	308	84	234	177	509	399	667	588	0.178813
Cysteine	HMDB0000574	807	775	931	685	2013	1907	3980	1031	1195	3352	3232	2459	0.179183
Fructose 1,6-bisphosphate	HMDB0001058	408.667	421	934	1259	4946	14354	562	793	689	83051	46750	33737	0.18367
Canavanine	HMDB0002706	24.6667	14	15	28	43	19	82	19	55	130	12	24	0.194647
Isocitric acid	HMDB0000193	2.9928e+06	3355151	3671819	9652057	5929045	3196965	3350296	3857956	3963325	2379445	1471312	1994594	0.195595
Ribonolactone	HMDB0001900	648.333	2944	5142	1181	496	1044	1055	415	178	139	1926	930	0.201862
Citric acid	HMDB0000094	3.01036e+06	3382803	3698544	10355645	5984836	3213082	3422939	3900426	3995854	2367279	1477574	2022471	0.205525
Pyridoxamine	HMDB0001431	11.6667	30	10	13	0	5	9	15	14	15	36	39	0.206051
trans-Aconitic acid	HMDB0000958	4395.67	5976	8407	6460	1817	1720	5024	11612	6639	5725	1684	7404	0.207955
Isopentyl acetate	HMDB0031528	74013	83025	93667	253428	143879	79317	87051	95336	101479	57525	38796	48050	0.214815
Maleic acid	HMDB0000176	10047.3	7283	8665	13637	8985	10397	9382	8434	12997	9633	10908	7257	0.215245
4-Guanidinobutanoic acid	HMDB0003464	72.3333	22	30	200	95	41	20	53	60	100	12	86	0.225037
Phosphocreatine	HMDB0001511	66.6667	83	66	66	132	102	69	26	47	138	79	160	0.230094
2-Isopropylmalic acid	HMDB0000402	21151.3	18675	21530	19456	18595	19346	21155	21396	21295	18462	17202	19709	0.23103
4-Hydroxybenzoic acid	HMDB0000500	1150.33	1262	1212	1224	1661	1310	1233	1262	1617	1257	1540	1214	0.238745
Deoxyguanosine	HMDB0000085	1	6	1	0	0	1	16	0	1	6	0	9	0.241746
Phosphoenolpyruvic acid	HMDB0000263	5944	7416	9924	8104	9470	14493	5518	6284	4565	4654	3047	6199	0.265484
gamma-Glutamylcysteine	HMDB0001049	12664.3	14179	14834	13829	12631	12094	13313	17367	18076	10778	8027	5945	0.274081
Riboflavin	HMDB0000244	1034.67	815	877	3455	1338	895	1455	1382	1305	641	394	302	0.280965
Glucosamine 6-phosphate	HMDB0001254	963.333	945	580	1263	736	1306	740	1108	1185	739	266	1379	0.286866
Taurocholic acid	HMDB0000036	94.3333	88	86	349	114	100	167	128	118	87	36	50	0.291002
Cytidine	HMDB0000089	465	655	107	351	60	161	445	259	1252	242	106	111	0.29624
Adipic acid	HMDB0000448	10804.7	8291	10984	9410	12275	18152	8809	8440	20884	9350	10754	11366	0.297206
3',5' cyclic GMP	HMDB0001314	13	1	12	0	0	9	31	32	23	31	11	13	0.309809
N-Acetyl-Asp-Glu	HMDB0001067	419.667	482	205	722	369	479	15	254	270	2374	1089	1349	0.312786
Indoleacetic acid	HMDB0000197	248.667	154	127	293	155	263	187	123	115	128	507	275	0.339849
Tryptophanol	HMDB0003447	190.333	148	40	254	218	104	43	698	90	132	175	150	0.358841
Guanosine	HMDB0000133	10	19	12	15	0	10	0	5	10	8	13	5	0.361831
Pyruvic acid	HMDB0000243	47954.3	36097	37668	35739	41338	29058	84882	46567	41098	8196	6192	5178	0.369397
2-Deoxy-D-glucose 6-phosphate		921.667	1412	598	845	964	97	1004	248	1095	552	837	1077	0.396077
Serine	HMDB0000187	5873.33	6233	5558	5071	6830	9192	4299	5305	6065	3111	2995	3116	0.398267
Succinic acid semialdehyde	HMDB0001259	312	287	145	167	188	236	174	117	156	237	190	142	0.412963
Pyridoxal 5'-phosphate	HMDB0001491	3548	3820	4111	5584	4048	3540	3844	4605	5967	2938	1719	2429	0.424748
dAMP	HMDB0000905	387.667	389	537	710	590	334	268	598	522	143	118	44	0.428957
Acetoacetate	HMDB0304256	169.667	241	116	168	183	347	105	178	108	165	180	83	0.447044
Lipoamide	HMDB0000962	93.3333	20	69	31	26	64	50	80	67	87	28	39	0.453352
6-Hydroxynicotinic acid	HMDB0002658	116.667	28	69	114	53	135	42	135	46	3	93	169	0.453646
AICA-riboside	HMDB0062179	18	6	119	224	11	79	36	32	19	33	0	13	0.474659
Nicotinic acid mononucleotide	HMDB0001132	253	274	225	83	255	269	321	206	403	254	34	86	0.475627
4-Pyridoxic acid	HMDB0000017	731	420	640	1299	401	736	1126	580	818	807	470	308	0.482149
dGTP	HMDB0001440	46224.3	84488	92199	59478	92773	123676	123020	94399	120765	83723	39527	59685	0.491454
N-Acetyl-D-glucosamine	HMDB0000215	88.6667	253	60	70	134	51	67	197	64	34	38	87	0.494796
3-Dehydroshikimate	HMDB0304122	3079	609	3751	1436	4069	5238	23	4173	4559	3562	2993	2408	0.496853
Indoline-2-carboxylic acid		943.667	722	616	359	28	1146	423	512	720	248	1138	576	0.509887
O-Succinyl-L-homoserine	HMDB0255868	373.333	158	458	431	165	113	212	244	452	839	341	89	0.520873
trans-trans-Muconic acid	HMDB0002349	15.6667	18	26	40	17	19	14	42	13	21	33	16	0.533207
CTP	HMDB0000082	4298	7023	6788	2488	4575	7562	10629	8746	9824	8664	4120	4713	0.534572
ATP	HMDB0000538	35033	64216	68085	44027	65446	93679	91095	69438	90093	62206	28085	43334	0.538346
N-Acetylgalactosamine	HMDB0000212	46.3333	23	26	23	35	66	7	12	104	82	31	47	0.55263
P-Aminobenzoic acid	HMDB0001392	20.6667	66	11	39	11	10	24	32	72	27	40	18	0.553473
ITP	HMDB0000189	4169.67	7417	8745	5314	8186	10826	10429	8597	9881	7227	3306	5361	0.559241
Citramalic acid	HMDB0000426	25918	30657	29317	13457	39876	56027	31692	30817	25894	100587	41751	101615	0.564998
NADH	HMDB0001487	88.6667	253	51	106	123	43	62	85	23	876	826	802	0.578569
3-Hydroxyphenylacetic acid	HMDB0000440	34.6667	11	77	75	80	17	93	22	54	35	36	63	0.58797
Tryptophan	HMDB0000929	37544.3	35092	33697	44398	34524	33545	45467	40406	45523	26295	14431	16584	0.604679
Coenzyme A	HMDB0001423	227	483	501	207	505	829	246	547	597	508	298	331	0.611968
5-Methoxytryptamine	HMDB0004095	6.66667	3	7	6	0	20	31	18	9	0	17	2	0.634869
Epicatechin	HMDB0001871	87	103	7	87	41	129	42	112	103	117	48	14	0.635803
D-Sedoheptulose 7-phosphate	HMDB0001068	33314.3	25722	20144	33288	28311	24536	22970	16414	19731	14012	7845	12288	0.639477
N5-Formyl-THF	HMDB0001562	10	0	0	1	20	0	5	0	#N/A	#N/A	0	23	0.642327
Homocysteine	HMDB0000742	42	34	28	26	31	66	36	28	34	67	21	41	0.656909
dCDP	HMDB0001245	60.6667	56	116	121	88	60	52	36	23	170	68	105	0.666953
3',5' cyclic AMP	HMDB0000058	2145	2649	2150	6165	1659	1290	4597	3162	4085	731	362	410	0.670093
Thymine	HMDB0000262	32.3333	44	38	26	50	50	52	24	18	20	40	19	0.677334
Nicotinamide ribotide	HMDB0000229	64.6667	72	22	63	76	44	6	68	28	45	77	56	0.678047
Chorismic acid	HMDB0012199	1120.67	876	776	921	605	1669	2026	858	943	1578	988	1459	0.693072
Homoserine	HMDB0000719	38.6667	26	76	58	42	60	64	24	22	117	170	135	0.708603
Dihydroxyquinoline	HMDB0245468	114.333	203	29	138	110	26	49	154	120	21	29	113	0.71043
CMP	HMDB0000095	2917.67	3744	3243	3068	3383	3838	3699	4094	4702	16914	18763	3361	0.716174
Pantothenic acid	HMDB0000210	101879	101404	120297	159122	95295	94460	144296	189839	127336	87269	50652	49710	0.724561
HydroxykynurenineÂ	HMDB0000732	5.66667	0	12	0	8	5	23	6	13	27	5	24	0.728549
Malonic acid	HMDB0000691	25609	27872	24735	31207	25558	23967	21719	27061	30310	40622	40561	26573	0.743085
Isopentenyl-diphosphate	HMDB0001347	16	30	89	28	19	61	36	31	44	18	26	25	0.744378
Trehalose 6-phosphate	HMDB0001124	34.3333	47	29	37	25	41	27	32	49	25	34	30	0.750766
Quinolinic acid	HMDB0000232	4289.67	5607	4109	4739	4129	4632	4869	4900	5257	5150	5512	4274	0.756781
5-Phosphomevalonic acid	HMDB0001343	103	109	47	120	142	34	37	113	186	56	166	101	0.764231
Vanillic acid	HMDB0000484	136.333	74	352	259	372	52	117	218	99	23	313	187	0.765506
N-Formyl-L-Tyrosine		73	142	57	89	38	196	67	118	16	149	102	77	0.765989
Allantoin	HMDB0000462	6577.33	12033	3863	7698	7516	9492	5542	3642	6089	9809	12349	7798	0.779374
Oxidized glutathione	HMDB0003337	204972	160713	170672	236558	135351	133207	232691	210351	213122	79914	39838	64224	0.790343
Glutathione	HMDB0000125	2.56245e+06	2891500	3196433	2988616	2761374	2741194	2719827	3389686	3190255	2456504	1837314	1662667	0.803395
N-Acetyl-D-glucosamine 1-phosphate	HMDB0001367	2484	1660	825	1804	1649	1108	1156	1350	1379	1143	527	1335	0.807786
GDP	HMDB0001201	50.6667	195	50	106	66	167	73	106	57	527	185	76	0.810697
gamma-Aminobutyric acid	HMDB0000112	46	45	49	57	51	36	79	11	85	69	44	101	0.844181
alpha-Aminoadipic acid	HMDB0302754	2230.33	2614	4446	2604	2951	3352	2102	4615	2570	2735	1510	1361	0.867216
Shikimic acid	HMDB0003070	29.3333	38	57	7	55	53	18	17	24	12	46	32	0.868858
Arginine	HMDB0000517	1301.67	758	1187	907	969	1276	1466	1474	1681	3563	3196	5943	0.88284
FAD	HMDB0001248	337	611	629	702	462	467	901	650	894	514	156	262	0.890967
Xylose	HMDB0000098	3738.67	3179	2781	2649	4134	3122	3484	3813	2391	3514	4984	3029	0.900905
Salicylic acid	HMDB0001895	1387.67	134	371	500	683	558	3337	727	736	855	322	186	0.902695
Orotic acid	HMDB0000226	285	395	893	791	413	452	300	420	365	319	103	109	0.906936
2-Hydroxyglutaric acid	HMDB0000694	152627	151345	143112	119826	132371	202946	161266	159379	202854	100508	69180	68909	0.922802
Carglumic acid	HMDB0015673	389.333	475	322	414	248	504	459	486	614	210	81	52	0.941694
Cystathionine	HMDB0000099	19.3333	16	34	16	3	54	19	3	0	23	29	28	0.943722
Quinic acid	HMDB0003072	17	40	36	53	9	28	16	20	28	13	20	13	0.948621
Dihydroorotic acid	HMDB0003349	118.667	61	406	135	179	249	1779	83	59	12	14	281	0.949335
Deoxyinosine	HMDB0000071	3	13	14	10	16	3	1	1	4	1	1	2	0.951427
Glyoxylic acid	HMDB0000119	65.3333	61	64	69	59	62	128	85	87	34	70	101	0.97419
Thymidine	HMDB0000273	32	13	27	35	30	8	14	57	19	9	8	12	0.975143
GTP	HMDB0001273	419.333	824	784	564	565	912	1276	879	1106	996	572	595	0.980274
Homocystine	HMDB0000676	36.3333	59	23	13	65	39	57	29	80	28	49	27	0.981811
Trehalose	HMDB0000975	52.3333	46	53	78	34	40	23	66	45	58	29	40	0.988058
Deoxyuridine	HMDB0000012	1007	672	680	1241	676	448	689	646	679	1039	431	329	0.994237

### Sheet: WT mock vs mrsa p<0.05 filt.
Metabolite name	WT mock-1	WT mock-2	WT mock-3	WT MRSA-1	WT MRSA-2	WT MRSA-3	IFNAR1 KO mock-1	IFNAR1 KO mock-2	IFNAR1 KO mock-3	IFNAR1 KO MRSA-1	IFNAR1 KO MRSA-2	IFNAR1 KO MRSA-3	T test WT mock vs. WT MRSA	T test WT MRSA vs. KO MRSA
Taurine	1288461	1395439	1499363	1072904	1084550	1051641	1530062	1569656	1367314	909368	839118	866222	0.00622103	0.000934941
N-Acetyl-glucosamine 6-phosphate	22332	21187	17784	39221	39313	31453	22286	16215	24190	11527	6391	11648	0.00526708	0.00101856
Sphinganine	15639	16270	13684	29602	27703	22327	15669	11034	15512	9286	4424	8151	0.00801856	0.00184413
3-Hydroxybenzoic acid	302	269	268	896	708	797	200	257	480	364	179	293	0.000715945	0.00241711
Itaconic acid	19564.7	31429	47434	364061	208932	161049	23905	14917	20617	893962	782340	673268	0.0265754	0.00367089
4-Hydroxyphenylpyruvic acid	1210.33	607	450	1879	1488	1305	1663	1717	1726	672	277	191	0.0491661	0.00636462
2-Phosphoglyceric acid	4088.67	5587	6899	11691	12644	15694	4914	4918	3538	8839	5807	6767	0.0057926	0.0144983
Glucose 1-phosphate	3997.33	4005	3582	24601	25680	17573	3207	2942	4067	4747	1657	12205	0.00180759	0.0152155
Dihydroxyacetone phosphate	6075.33	10501	16459	65990	55546	74473	24190	19164	14902	269620	166867	157138	0.000962006	0.0219345
Adenine	133.667	49	39	1249	1231	589	169	236	111	301	233	175	0.0123373	0.0232878
Uracil	1176	267	1493	13288	7014	6317	1846	1982	1543	1737	298	1139	0.0245953	0.0257072
Kynurenine	705	614	771	1905	1269	1143	1023	837	1023	767	238	470	0.0365453	0.0280591
Aspartic acid	1.50226e+06	1691318	1774768	1213751	788538	473655	1713284	1847487	1545690	135663	86061	110041	0.0222279	0.0292247
UDP-GlcNAc	159403	203173	207500	456228	409051	364624	238700	243077	273124	306366	108023	179695	0.00198138	0.0292293
Citrulline	847.667	434	600	57941	76384	115513	844	838	408	34212	18795	28661	0.0082234	0.0331548
N-Acetylaspartic acid	88767	146703	219101	29790	27024	29051	227178	593017	248989	21106	20585	10250	0.0311071	0.0357066
Thiamine	5505.33	4879	4986	15040	12492	8733	5085	5218	5475	7781	3802	4897	0.0194168	0.0391022
dTTP	2007.33	3830	4245	157	74	146	4145	4264	2874	1037	642	384	0.00928089	0.0427156
Melibiose	13.3333	32	14	53	46	44	50	27	25	39	17	26	0.0140831	0.0428953
DL-O-Phosphoserine	8536	11201	15674	150	127	191	18995	15764	13400	104	92	42	0.00501498	0.0452095
Argininosuccinic acid	430.333	524	445	6573	12730	23049	435	426	500	2288	1402	1535	0.0468667	0.0619439
UDP	1990	3313	2121	484	801	1201	1722	1957	1454	6391	5381	1661	0.0247169	0.0659717
4-Hydroxyquinoline	11.3333	12	8	3	0	7	20	8	0	15	11	7	0.0401873	0.0671459
UTP	35463.7	64069	66475	6487	10540	17754	96931	74867	80889	47209	27192	19667	0.0140377	0.0894257
UMP	7128.67	8384	8195	4712	4715	5663	7553	9794	10857	49222	63416	8447	0.00464507	0.0986252
IMP	896.667	1161	1349	8056	11450	9590	1192	1636	1072	132412	137172	13296	0.00098271	0.105185
N-Acetylglutamic acid	4005.33	4648	5823	1829	2071	2383	3954	6280	5458	1883	1534	978	0.00796433	0.110923
Glyceric acid	1026.67	597	803	2327	1434	1425	1146	1220	1142	1331	917	981	0.0468752	0.115715
4-Hydroxy-L-glutamic acid	644.333	604	693	1005	1614	1793	574	957	906	1272	719	439	0.0264587	0.125335
Homocitric acid	20150	18888	15822	3683	2863	1897	23585	20109	22550	2344	1290	1168	0.000365324	0.129453
Carbamoylaspartate	3346.33	6065	12664	15325	36647	39640	2578	6324	3886	17463	19447	8065	0.0465056	0.138641
S-Adenosylhomocysteine	3806	6595	4416	12645	36077	32152	799	1938	2203	17477	8020	12815	0.0392248	0.140851
Phosphoethanolamine	231546	221024	203237	21734	14291	3506	262652	190744	281155	3700	1656	5246	3.07437e-05	0.148259
Threonine	33737	39484	39142	64030	73464	93599	27212	35661	28342	98133	102585	84519	0.0113468	0.153838
Glutamic acid	2.72357e+06	2827688	3081182	1104397	1139194	1226520	3178254	3319631	3031325	1178977	814050	788846	0.00010557	0.155233
Proline	1642	1658	1648	2915	2851	2355	1115	1638	1178	3696	3398	2733	0.00394347	0.165002
dCMP	177	179	179	147	78	101	107	231	127	245	145	132	0.0264702	0.186768
Uridine	4670.67	2974	2057	1351	1033	588	7653	4034	11223	3834	3076	589	0.0480825	0.207539
cis-Aconitic acid	112451	135445	154684	43036	16631	9012	141630	184417	206797	60655	27763	40833	0.00223272	0.224348
Hypoxanthine	253	236	225	2931	2769	4980	530	337	658	9355	5073	3526	0.00952931	0.267303
Creatinine	247.667	298	260	473	353	533	319	286	450	406	405	335	0.02854	0.28735
Ribose 5-phosphate	5568.33	6243	5524	34598	42996	64353	7892	5521	5630	85883	54112	51354	0.00939035	0.310209
Xanthine	3235.67	2861	2842	13175	8666	8046	10923	13391	8407	10460	6920	4954	0.0125781	0.331817
Nicotinic acid	235.333	37	110	6522	5479	6783	171	134	471	6490	5137	5261	0.000108167	0.3426
AMP	11996	12936	16358	23883	25313	33247	16902	17379	17649	51558	51410	17047	0.0127763	0.34991
Xylulose 5-phosphate	3430.33	2255	2326	21163	29126	40776	2768	3118	3352	55300	32585	32826	0.00833725	0.354382
dGMP	10080.7	11326	12842	19568	21405	27016	13272	14456	14927	42375	40528	14061	0.00910999	0.362997
Oxoglutaric acid	445649	367756	407962	64630	66779	125520	396694	404707	409559	164233	118285	72437	0.000433207	0.38033
3R-Hydroxybutyric acid	75322	68058	61288	122827	114797	142353	59726	64171	74132	131371	133311	136148	0.00306089	0.449397
NAD+	371049	444693	481552	300161	274765	268656	457467	530306	550905	321139	178371	240908	0.0111328	0.463136
Mevalonic acid	21.6667	144	21	508	341	188	70	54	20	301	352	112	0.0485613	0.484297
Cytosine	204	202	246	146	26	101	200	110	39	73	88	22	0.0288388	0.497969
Cystine	297.333	187	276	485	461	457	222	375	325	758	233	147	0.00357156	0.668022
Deoxyribose 5-phosphate	1559.67	2623	1836	1141	993	416	2726	1081	2101	253	579	1223	0.0406759	0.671127
Lactic acid	147712	148656	122345	421140	520998	536159	51282	90516	90896	507009	440540	491474	0.000679259	0.767048
Gluconic acid	1843	2404	2519	61699	52596	59897	3231	3164	3468	82170	35547	69742	3.69061e-05	0.771251
ADP	3528.33	2314	1052	5125	8315	11201	2464	4324	621	11651	6999	3448	0.0354562	0.788327
Mannose	26276.7	22411	18076	12660	5243	6921	32702	29246	22752	9144	5068	9301	0.0128147	0.876491
Creatine	70285.7	78279	85423	168189	175182	171826	59092	100580	79623	162688	168338	183489	4.10773e-05	0.973897
dGDP	5819.67	4296	2088	10144	13968	18972	3454	7627	1436	23674	13346	5514	0.0206918	0.976489

### Sheet: induced WT vs KO MRSA p<0.05
Metabolite name	WT mock-1	WT mock-2	WT mock-3	WT MRSA-1	WT MRSA-2	WT MRSA-3	IFNAR1 KO mock-1	IFNAR1 KO mock-2	IFNAR1 KO mock-3	IFNAR1 KO MRSA-1	IFNAR1 KO MRSA-2	IFNAR1 KO MRSA-3	T test WT mock vs. WT MRSA	T test WT MRSA vs. KO MRSA	Max area	Log2(FC)
Aspartic acid	1.50226e+06	1691318	1774768	1213751	788538	473655	1713284	1847487	1545690	135663	86061	110041	0.0222279	0.0292247	1847487	2.89975
Taurine	1288461	1395439	1499363	1072904	1084550	1051641	1530062	1569656	1367314	909368	839118	866222	0.00622103	0.000934941	1569656	0.295517
Itaconic acid	19564.7	31429	47434	364061	208932	161049	23905	14917	20617	893962	782340	673268	0.0265754	0.00367089	893962	-1.67846
N-Acetylaspartic acid	88767	146703	219101	29790	27024	29051	227178	593017	248989	21106	20585	10250	0.0311071	0.0357066	593017	0.725196
UDP-GlcNAc	159403	203173	207500	456228	409051	364624	238700	243077	273124	306366	108023	179695	0.00198138	0.0292293	456228	1.04981
Dihydroxyacetone phosphate	6075.33	10501	16459	65990	55546	74473	24190	19164	14902	269620	166867	157138	0.000962006	0.0219345	269620	-1.59863
Citrulline	847.667	434	600	57941	76384	115513	844	838	408	34212	18795	28661	0.0082234	0.0331548	115513	1.61315
N-Acetyl-glucosamine 6-phosphate	22332	21187	17784	39221	39313	31453	22286	16215	24190	11527	6391	11648	0.00526708	0.00101856	39313	1.89532
Sphinganine	15639	16270	13684	29602	27703	22327	15669	11034	15512	9286	4424	8151	0.00801856	0.00184413	29602	1.86499
Glucose 1-phosphate	3997.33	4005	3582	24601	25680	17573	3207	2942	4067	4747	1657	12205	0.00180759	0.0152155	25680	1.86643
DL-O-Phosphoserine	8536	11201	15674	150	127	191	18995	15764	13400	104	92	42	0.00501498	0.0452095	18995	0.975547
2-Phosphoglyceric acid	4088.67	5587	6899	11691	12644	15694	4914	4918	3538	8839	5807	6767	0.0057926	0.0144983	15694	0.902559
Thiamine	5505.33	4879	4986	15040	12492	8733	5085	5218	5475	7781	3802	4897	0.0194168	0.0391022	15040	1.13786
Uracil	1176	267	1493	13288	7014	6317	1846	1982	1543	1737	298	1139	0.0245953	0.0257072	13288	3.06808
dTTP	2007.33	3830	4245	157	74	146	4145	4264	2874	1037	642	384	0.00928089	0.0427156	4264	-2.45211
Kynurenine	705	614	771	1905	1269	1143	1023	837	1023	767	238	470	0.0365453	0.0280591	1905	1.54931
4-Hydroxyphenylpyruvic acid	1210.33	607	450	1879	1488	1305	1663	1717	1726	672	277	191	0.0491661	0.00636462	1879	2.03501
Adenine	133.667	49	39	1249	1231	589	169	236	111	301	233	175	0.0123373	0.0232878	1249	2.11391
3-Hydroxybenzoic acid	302	269	268	896	708	797	200	257	480	364	179	293	0.000715945	0.00241711	896	1.52206
Melibiose	13.3333	32	14	53	46	44	50	27	25	39	17	26	0.0140831	0.0428953	53	0.802319

### Sheet: |Log2 FC| > 1
Metabolite name	WT mock-1	WT mock-2	WT mock-3	WT MRSA-1	WT MRSA-2	WT MRSA-3	IFNAR1 KO mock-1	IFNAR1 KO mock-2	IFNAR1 KO mock-3	IFNAR1 KO MRSA-1	IFNAR1 KO MRSA-2	IFNAR1 KO MRSA-3	T test WT mock vs. WT MRSA	T test WT MRSA vs. KO MRSA	Max area	Log2(FC)
Aspartic acid	1.50226e+06	1691318	1774768	1213751	788538	473655	1713284	1847487	1545690	135663	86061	110041	0.0222279	0.0292247	1847487	2.89975
Taurine	1288461	1395439	1499363	1072904	1084550	1051641	1530062	1569656	1367314	909368	839118	866222	0.00622103	0.000934941	1569656	0.295517
Itaconic acid	19564.7	31429	47434	364061	208932	161049	23905	14917	20617	893962	782340	673268	0.0265754	0.00367089	893962	-1.67846
N-Acetylaspartic acid	88767	146703	219101	29790	27024	29051	227178	593017	248989	21106	20585	10250	0.0311071	0.0357066	593017	0.725196
UDP-GlcNAc	159403	203173	207500	456228	409051	364624	238700	243077	273124	306366	108023	179695	0.00198138	0.0292293	456228	1.04981
Dihydroxyacetone phosphate	6075.33	10501	16459	65990	55546	74473	24190	19164	14902	269620	166867	157138	0.000962006	0.0219345	269620	-1.59863
Citrulline	847.667	434	600	57941	76384	115513	844	838	408	34212	18795	28661	0.0082234	0.0331548	115513	1.61315
N-Acetyl-glucosamine 6-phosphate	22332	21187	17784	39221	39313	31453	22286	16215	24190	11527	6391	11648	0.00526708	0.00101856	39313	1.89532
Sphinganine	15639	16270	13684	29602	27703	22327	15669	11034	15512	9286	4424	8151	0.00801856	0.00184413	29602	1.86499
Glucose 1-phosphate	3997.33	4005	3582	24601	25680	17573	3207	2942	4067	4747	1657	12205	0.00180759	0.0152155	25680	1.86643
DL-O-Phosphoserine	8536	11201	15674	150	127	191	18995	15764	13400	104	92	42	0.00501498	0.0452095	18995	0.975547
2-Phosphoglyceric acid	4088.67	5587	6899	11691	12644	15694	4914	4918	3538	8839	5807	6767	0.0057926	0.0144983	15694	0.902559
Thiamine	5505.33	4879	4986	15040	12492	8733	5085	5218	5475	7781	3802	4897	0.0194168	0.0391022	15040	1.13786
Uracil	1176	267	1493	13288	7014	6317	1846	1982	1543	1737	298	1139	0.0245953	0.0257072	13288	3.06808
dTTP	2007.33	3830	4245	157	74	146	4145	4264	2874	1037	642	384	0.00928089	0.0427156	4264	-2.45211
Kynurenine	705	614	771	1905	1269	1143	1023	837	1023	767	238	470	0.0365453	0.0280591	1905	1.54931
4-Hydroxyphenylpyruvic acid	1210.33	607	450	1879	1488	1305	1663	1717	1726	672	277	191	0.0491661	0.00636462	1879	2.03501
Adenine	133.667	49	39	1249	1231	589	169	236	111	301	233	175	0.0123373	0.0232878	1249	2.11391
3-Hydroxybenzoic acid	302	269	268	896	708	797	200	257	480	364	179	293	0.000715945	0.00241711	896	1.52206
Melibiose	13.3333	32	14	53	46	44	50	27	25	39	17	26	0.0140831	0.0428953	53	0.802319

### Sheet: Remove low abundance
Metabolite name	WT mock-1	WT mock-2	WT mock-3	WT MRSA-1	WT MRSA-2	WT MRSA-3	IFNAR1 KO mock-1	IFNAR1 KO mock-2	IFNAR1 KO mock-3	IFNAR1 KO MRSA-1	IFNAR1 KO MRSA-2	IFNAR1 KO MRSA-3	T test WT mock vs. WT MRSA	T test WT MRSA vs. KO MRSA	Max area	Log2(FC)
Uracil	1176	267	1493	13288	7014	6317	1846	1982	1543	1737	298	1139	0.0245953	0.0257072	13288	3.06808
Aspartic acid	1.50226e+06	1691318	1774768	1213751	788538	473655	1713284	1847487	1545690	135663	86061	110041	0.0222279	0.0292247	1847487	2.89975
Adenine	133.667	49	39	1249	1231	589	169	236	111	301	233	175	0.0123373	0.0232878	1249	2.11391
4-Hydroxyphenylpyruvic acid	1210.33	607	450	1879	1488	1305	1663	1717	1726	672	277	191	0.0491661	0.00636462	1879	2.03501
N-Acetyl-glucosamine 6-phosphate	22332	21187	17784	39221	39313	31453	22286	16215	24190	11527	6391	11648	0.00526708	0.00101856	39313	1.89532
Glucose 1-phosphate	3997.33	4005	3582	24601	25680	17573	3207	2942	4067	4747	1657	12205	0.00180759	0.0152155	25680	1.86643
Sphinganine	15639	16270	13684	29602	27703	22327	15669	11034	15512	9286	4424	8151	0.00801856	0.00184413	29602	1.86499
Citrulline	847.667	434	600	57941	76384	115513	844	838	408	34212	18795	28661	0.0082234	0.0331548	115513	1.61315
Kynurenine	705	614	771	1905	1269	1143	1023	837	1023	767	238	470	0.0365453	0.0280591	1905	1.54931
Thiamine	5505.33	4879	4986	15040	12492	8733	5085	5218	5475	7781	3802	4897	0.0194168	0.0391022	15040	1.13786
UDP-GlcNAc	159403	203173	207500	456228	409051	364624	238700	243077	273124	306366	108023	179695	0.00198138	0.0292293	456228	1.04981
DL-O-Phosphoserine	8536	11201	15674	150	127	191	18995	15764	13400	104	92	42	0.00501498	0.0452095	18995	0.975547
2-Phosphoglyceric acid	4088.67	5587	6899	11691	12644	15694	4914	4918	3538	8839	5807	6767	0.0057926	0.0144983	15694	0.902559
N-Acetylaspartic acid	88767	146703	219101	29790	27024	29051	227178	593017	248989	21106	20585	10250	0.0311071	0.0357066	593017	0.725196
Taurine	1288461	1395439	1499363	1072904	1084550	1051641	1530062	1569656	1367314	909368	839118	866222	0.00622103	0.000934941	1569656	0.295517
Dihydroxyacetone phosphate	6075.33	10501	16459	65990	55546	74473	24190	19164	14902	269620	166867	157138	0.000962006	0.0219345	269620	-1.59863
Itaconic acid	19564.7	31429	47434	364061	208932	161049	23905	14917	20617	893962	782340	673268	0.0265754	0.00367089	893962	-1.67846
dTTP	2007.33	3830	4245	157	74	146	4145	4264	2874	1037	642	384	0.00928089	0.0427156	4264	-2.45211
